# Roles of SNORD115 and SNORD116 ncRNA clusters in neuronal differentiation

**DOI:** 10.1101/2023.10.24.563766

**Authors:** Aleksandra Helwak, Tomasz Turowski, Christos Spanos, David Tollervey

**Affiliations:** Wellcome Centre for Cell Biology, The University of Edinburgh, Edinburgh, Scotland; Institute of Biochemistry and Biophysics PAS, Warszawa, Poland

## Abstract

Prader-Willi syndrome shows features linked to brain development and hypothalamus-related endocrine abnormalities. The smallest clinical deletions fall within the large (∼650Kb) SNHG14 gene, removing 29 consecutive introns that each generate SNORD116. SNHG14 also includes 48 tandem introns encoding SNORD115 and generates multiple, extended snoRNA-related species. SNORD115 and SNORD116 resemble box C/D small nucleolar RNAs (snoRNAs) but lack known targets. Both snoRNAs strongly accumulated during neuronal differentiation. SNORD116 accumulation apparently reflected stabilization, potentially linked to the appearance of FBLL1, a homologue of the ubiquitous snoRNA-associated protein Fibrillarin (FBL). In contrast, SNORD115 was selectively transcribed, apparently due to regulated termination. For functional characterization we created cell lines lacking only the expressed, paternal, SNORD115 or SNORD116 cluster. Analyses during neuronal development indicated changes in RNA stability and protein synthesis. Altered mRNAs included *MAGEL2*, mutation of which causes the PWS-like disorder Schaaf-Yang syndrome. Comparison of SNORD115 and SNORD116 mutants indicated overlapping or interacting functions. Most changes in mRNA and protein abundance appeared relatively late in development, with roles including cytoskeleton formation, extracellular matrix, neuronal arborization. Comparison with human embryonic midbrain development suggested enhanced progression in neuronal development in the snoRNA mutants. Subtle impairment of relative neuronal maturation during development, might generate the clinical phenotypes.
