## Supplementary material for "Roles of SNORD115 and SNORD116 ncRNA clusters in neuronal differentiation": Supp Tables 1 - 7: Supplementary_Table_1.xlsx

### Sheet: RNA-seq samples
RNAseq samples:	cell type	clone:	day of differentiation	Number of input reads	Uniquely mapped reads number	Uniquely mapped reads %
WTd001A	WT	WT	D00	39257437	30897621	0.7871
WTd001B	WT	WT	D00	22152907	17352875	0.7833
WTd001C	WT	WT	D00	26158741	21320720	0.8151
WTd001D	WT	WT	D00	27875654	23812210	0.8542
WTd061A	WT	WT	D06	31504556	27544456	0.8743
WTd061B	WT	WT	D06	23896093	21593369	0.9036
WTd061C	WT	WT	D06	28214113	25758071	0.9129
WTd061D	WT	WT	D06	23650592	20869619	0.8824
WTd101A	WT	WT	D10	35722395	31531668	0.8827
WTd101B	WT	WT	D10	26244685	24314912	0.9265
WTd101C	WT	WT	D10	22907714	20910253	0.9128
WTd101D	WT	WT	D10	35760988	32525211	0.9095
WTd151A	WT	WT	D15	37154049	32449119	0.8734
WTd151B	WT	WT	D15	35118737	31670100	0.9018
WTd151C	WT	WT	D15	37441081	34134567	0.9117
115d002A	H115	D115-2/12	D00	26079066	20820945	0.7984
115d002B	H115	D115-2/12	D00	26467273	21169928	0.7999
115d003A	H115	H115-2/26	D00	31908464	25873042	0.8109
115d003B	H115	H115-2/26	D00	29954238	23484216	0.784
115d062A	H115	D115-2/12	D06	23452989	21150153	0.9018
115d062B	H115	D115-2/12	D06	28429422	25567463	0.8993
115d063A	H115	H115-2/26	D06	32867312	29676361	0.9029
115d063B	H115	H115-2/26	D06	23429877	21513437	0.9182
115d102A	H115	D115-2/12	D10	26588082	24473860	0.9205
115d102B	H115	D115-2/12	D10	29851758	27426550	0.9188
115d103A	H115	H115-2/26	D10	30736031	27729557	0.9022
115d103B	H115	H115-2/26	D10	22471834	20728335	0.9224
115d152A	H115	D115-2/12	D15	22957568	21302340	0.9279
115d152B	H115	D115-2/12	D15	27337936	25273441	0.9245
115d153A	H115	H115-2/26	D15	31572044	28168454	0.8922
115d153B	H115	H115-2/26	D15	38458993	35396852	0.9204
116d004A	H116	H116-1/1	D00	24660267	19301109	0.7827
116d004B	H116	H116-1/1	D00	29427815	23617309	0.8026
116d005A	H116	H116-2/15	D00	28880123	23143466	0.8014
116d005B	H116	H116-2/15	D00	24137255	18562019	0.769
116d064A	H116	H116-1/1	D06	25782007	23567364	0.9141
116d064B	H116	H116-1/1	D06	35305360	32091662	0.909
116d065A	H116	H116-2/15	D06	27921242	25268818	0.905
116d065B	H116	H116-2/15	D06	28920770	26312161	0.9098
116d104A	H116	H116-1/1	D10	22921525	20891125	0.9114
116d104B	H116	H116-1/1	D10	29614260	26723951	0.9024
116d105A	H116	H116-2/15	D10	29614260	26723951	0.9024
116d105B	H116	H116-2/15	D10	24125346	22383611	0.9278
116d104C	H116	H116-2/15	D10	30470873	27941716	0.917
116d155A	H116	H116-2/15	D15	36246270	33364758	0.9205
116d155B	H116	H116-2/15	D15	26022020	23428032	0.9003
116d155C	H116	H116-2/15	D15	34207743	31262343	0.9139

### Sheet: MS samples
MS samples:	cell type	clone:	day of differentiation
WTd00_R1	WT	WT	D00
WTd00_R2	WT	WT	D00
WTd00_R3	WT	WT	D00
WTd06_R1	WT	WT	D06
WTd06_R2	WT	WT	D06
WTd10_R1	WT	WT	D10
WTd10_R2	WT	WT	D10
WTd10_R3	WT	WT	D10
WTd15_R1	WT	WT	D15
WTd15_R2	WT	WT	D15
WTd15_R3	WT	WT	D15
WTd15_R4	WT	WT	D15
H5d00_R1	H115	H115-2/26	D00
H5d00_R2	H115	H115-2/26	D00
H5d00_R3	H115	H115-2/26	D00
H5d00_R4	H115	H115-2/26	D00
H5d06_R1	H115	H115-2/26	D06
H5d06_R2	H115	H115-2/26	D06
H5d10_R1	H115	H115-2/26	D10
H5d10_R2	H115	H115-2/26	D10
H5d15_R1	H115	H115-2/26	D15
H5d15_R2	H115	H115-2/26	D15
H5d15_R3	H115	H115-2/26	D15
H5d15_R4	H115	H115-2/26	D15
H6d00_R1	H116	H116-2/15	D00
H6d00_R2	H116	H116-2/15	D00
H6d00_R3	H116	H116-2/15	D00
H6d06_R1	H116	H116-2/15	D06
H6d06_R2	H116	H116-2/15	D06
H6d10_R1	H116	H116-2/15	D10
H6d10_R2	H116	H116-2/15	D10
H6d10_R3	H116	H116-2/15	D10
H6d15_R1	H116	H116-2/15	D15
H6d15_R2	H116	H116-2/15	D15
H6d15_R3	H116	H116-2/15	D15
