## Supplementary material for "Roles of SNORD115 and SNORD116 ncRNA clusters in neuronal differentiation": Supp Tables 1 - 7: Supplementary_Table_4.xlsx

### Sheet: H116 DEGs
source	term_name	term_id	adjusted_p_value	term_size	query_size	intersection_size	effective_domain_size	intersections
GO:MF	transmembrane signaling receptor activity	GO:0004888	1.97578e-14	455	630	61	17540	GRIA3,APLNR,ADGRA1,GABRG3,DDR2,UTS2R,S1PR3,P2RY1,GRIN2D,FLT1,PTPRM,CHRNA2,P2RX2,EPHA7,GRM3,AXL,ADGRF4,GABRA5,LILRB3,LPAR1,PTPRU,LILRA5,LGR6,ADGRB1,BDKRB2,GABRR1,FZD2,F3,ROR2,SSTR2,GRIN3B,LILRB5,TACR1,PTPRB,INSRR,GFRA2,SSTR3,ANTXR2,GLRA3,NTSR1,ABCC8,ADGRA2,GAL,GPBAR1,TNFRSF14,CMKLR1,CD4,IL13RA1,LILRA6,GPR142,PTPRR,PLXND1,CALCRL,NPR1,GPR158,GPR20,SORCS2,ADGRD2,TNFRSF10B,CNTFR,ADGRD1
GO:MF	signaling receptor activity	GO:0038023	6.41823e-13	591	630	68	17540	GRIA3,APLNR,ADGRA1,GABRG3,DDR2,UTS2R,S1PR3,P2RY1,GRIN2D,FLT1,PTPRM,CHRNA2,CD7,P2RX2,RORA,EPHA7,GRM3,AXL,ADGRF4,GABRA5,LILRB3,LPAR1,PTPRU,LILRA5,LGR6,ADGRB1,BDKRB2,GABRR1,FZD2,F3,ROR2,SSTR2,GRIN3B,LILRB5,TACR1,PTPRB,INSRR,GFRA2,SSTR3,RXRA,ANTXR2,GLRA3,NTSR1,SDC4,ABCC8,ADGRA2,GAL,GPBAR1,TNFRSF14,CMKLR1,CD4,IL13RA1,LILRA6,RARA,GPR142,PTPRR,PLXND1,CALCRL,NPR1,GPR158,GPR20,MCC,SORCS2,ADGRD2,TNFRSF10B,…
GO:MF	molecular transducer activity	GO:0060089	6.41823e-13	591	630	68	17540	GRIA3,APLNR,ADGRA1,GABRG3,DDR2,UTS2R,S1PR3,P2RY1,GRIN2D,FLT1,PTPRM,CHRNA2,CD7,P2RX2,RORA,EPHA7,GRM3,AXL,ADGRF4,GABRA5,LILRB3,LPAR1,PTPRU,LILRA5,LGR6,ADGRB1,BDKRB2,GABRR1,FZD2,F3,ROR2,SSTR2,GRIN3B,LILRB5,TACR1,PTPRB,INSRR,GFRA2,SSTR3,RXRA,ANTXR2,GLRA3,NTSR1,SDC4,ABCC8,ADGRA2,GAL,GPBAR1,TNFRSF14,CMKLR1,CD4,IL13RA1,LILRA6,RARA,GPR142,PTPRR,PLXND1,CALCRL,NPR1,GPR158,GPR20,MCC,SORCS2,ADGRD2,TNFRSF10B,…
GO:MF	signaling receptor binding	GO:0005102	1.63149e-06	910	630	74	17540	ADA2,SECTM1,SNED1,SLIT2,EDIL3,S1PR3,PLCL1,ECM2,P2RY1,COL5A1,IGHM,BMP3,ADCYAP1,EPHA7,VAV3,JAK3,RTP5,VEGFD,SNTG2,IGFBP4,GABRA5,CFC1,MFGE8,JAG1,LGR6,PDGFB,IGF2,BDKRB2,PGF,DLL3,GNA15,PDGFD,NXPH4,ADM,SERPINE2,WNT5A,WFIKKN1,DKKL1,SLC6A3,SSTR3,CMTM7,IL11,LYNX1,FCER2,GAL,CD4,IL13RA1,BDNF,RARA,INHBA,CDH5,LAMA1,AMN,AGT,IL12A,NRTN,SEMA5B,CCN2,CFLAR,F7,ACTN2,SHH,FGF18,ITGA9,CNTFR,RELN,SH2B3,ASXL3,GABARAPL1,L…
GO:MF	calcium ion binding	GO:0005509	1.45832e-05	523	630	50	17540	SNED1,SLIT2,EDIL3,CDH20,CRB2,GNPTAB,P4HTM,BAIAP3,CD248,PCDHAC2,CRB1,PRRG3,CDH23,PVALB,CABP2,JAG1,CABP1,NKD2,VSNL1,PCDHGA11,DLL3,NKD1,PCDH18,SYT17,TLL1,PLCB3,PLCB2,CCBE1,PLCH2,LRP2,CAPN8,CACNA1E,PCDHGA6,RUNX1,PPEF1,EHD2,CDH5,PCDHGA5,PADI2,SYT2,FBLN2,GSN,F7,PCDHB2,MCC,ACTN2,SHH,KCNIP1,PLS3,LRP1
GO:MF	extracellular matrix structural constituent	GO:0005201	7.21468e-05	108	630	20	17540	EDIL3,TNC,COL5A1,COL9A1,COL21A1,COL4A5,VWA1,TFPI2,COL6A2,COL9A3,MFGE8,COL4A6,BGN,AEBP1,CD4,LAMA1,FBLN2,COL4A1,COL23A1,COL14A1
GO:MF	G protein-coupled receptor activity	GO:0004930	0.000110266	210	630	28	17540	APLNR,ADGRA1,UTS2R,S1PR3,P2RY1,GRM3,ADGRF4,LPAR1,LGR6,ADGRB1,BDKRB2,FZD2,SSTR2,TACR1,SSTR3,NTSR1,ADGRA2,GAL,GPBAR1,CMKLR1,GPR142,CALCRL,NPR1,GPR158,GPR20,SORCS2,ADGRD2,ADGRD1
GO:MF	signaling receptor regulator activity	GO:0030545	0.00017205	228	630	29	17540	ADA2,SECTM1,BMP3,ADCYAP1,EPHA7,VEGFD,JAG1,PDGFB,IGF2,PGF,PDGFD,ADM,WNT5A,WFIKKN1,DKKL1,CMTM7,IL11,LYNX1,GAL,BDNF,INHBA,AGT,IL12A,NRTN,SEMA5B,CCN2,SHH,FGF18,SEMA3F
GO:MF	receptor ligand activity	GO:0048018	0.000706641	200	630	26	17540	ADA2,SECTM1,BMP3,ADCYAP1,EPHA7,VEGFD,JAG1,PDGFB,IGF2,PGF,PDGFD,ADM,WNT5A,CMTM7,IL11,GAL,BDNF,INHBA,AGT,IL12A,NRTN,SEMA5B,CCN2,SHH,FGF18,SEMA3F
GO:MF	signaling receptor activator activity	GO:0030546	0.00144922	207	630	26	17540	ADA2,SECTM1,BMP3,ADCYAP1,EPHA7,VEGFD,JAG1,PDGFB,IGF2,PGF,PDGFD,ADM,WNT5A,CMTM7,IL11,GAL,BDNF,INHBA,AGT,IL12A,NRTN,SEMA5B,CCN2,SHH,FGF18,SEMA3F
GO:MF	extracellular matrix structural constituent conferring tensile strength	GO:0030020	0.00729218	33	630	10	17540	COL5A1,COL9A1,COL21A1,COL4A5,COL6A2,COL9A3,COL4A6,COL4A1,COL23A1,COL14A1
GO:MF	growth factor activity	GO:0008083	0.010783	94	630	16	17540	ADA2,BMP3,VEGFD,JAG1,PDGFB,IGF2,PGF,PDGFD,IL11,BDNF,INHBA,AGT,IL12A,NRTN,CCN2,FGF18
GO:MF	G protein-coupled peptide receptor activity	GO:0008528	0.0249635	46	630	11	17540	APLNR,UTS2R,BDKRB2,SSTR2,TACR1,SSTR3,NTSR1,GAL,CALCRL,NPR1,SORCS2
GO:MF	peptide receptor activity	GO:0001653	0.0494308	49	630	11	17540	APLNR,UTS2R,BDKRB2,SSTR2,TACR1,SSTR3,NTSR1,GAL,CALCRL,NPR1,SORCS2
GO:BP	cell surface receptor signaling pathway	GO:0007166	1.74949e-14	1982	630	149	17540	GRIA3,NLRP2,PTCHD1,KRT19,SLIT2,ADGRA1,MAL,GABRG3,TSPEAR,MEF2C,DDR2,FAIM,CRB2,ITPRIP,RGS4,S1PR3,P2RY1,GRIN2D,IGHM,BMP3,FLT1,SOX13,SESN3,CHRNA2,CD7,P2RX2,RORA,COL4A5,EPHA7,VAV3,JAK3,TMPRSS6,DBH,NFATC1,VEGFD,KIAA0319,GRM3,AXL,PLEKHA4,OTX2,IGFBP4,ADGRF4,ATOH8,GABRA5,GATA5,MAML2,LILRB3,CFC1,COL4A6,PTPRU,NEUROD4,LILRA5,SIX1,JAG1,OCIAD2,LGR6,PDGFB,DAAM2,NKD2,BCL6,IGF2,ADGRB1,BDKRB2,GABRR1,NOTUM,PGF,DLL3…
GO:BP	anatomical structure development	GO:0048856	1.09079e-13	4427	630	257	17540	SPINT2,GAS7,POU3F4,SECTM1,APLNR,PTCHD1,KRT33B,KRT19,SLIT2,TRPS1,TNC,MAL,CDH20,TSPEAR,MEF2C,DDR2,FAIM,CRB2,RGS4,S1PR3,HES2,TNFAIP2,KRT40,KRT31,TMEM190,P2RY1,LOXL1,COL5A1,GRIN2D,CSGALNACT1,ZFPM2,BMP3,KRT39,KRT15,FLT1,SOX13,COL9A1,TMEM176A,P4HTM,ADCYAP1,PTPRM,OCA2,TEAD1,P2RX2,RORA,CD248,EPHA7,VAV3,JAK3,ATG9B,PCDHAC2,NFATC1,VEGFD,SNTG2,BTBD6,PROX1,KIAA0319,ZBTB16,KRT33A,AXL,PLEKHA4,CRB1,OTX2,FABP7,PR…
GO:BP	multicellular organismal process	GO:0032501	1.61171e-13	5175	630	287	17540	SPINT2,NLRP2,HPS1,ZBTB20,GAS7,POU3F4,APLNR,PTCHD1,KRT33B,KRT19,SLIT2,TRPS1,TNC,DLGAP2,MAL,GABRG3,TSPEAR,MEF2C,DDR2,FAIM,UTS2R,CRB2,RGS4,S1PR3,HES2,TNFAIP2,PLCL1,P2RY1,LOXL1,COL5A1,GRIN2D,CSGALNACT1,SIT1,ZFPM2,IGHM,BMP3,FLT1,SOX13,TMEM176A,P4HTM,ADCYAP1,PTPRM,OCA2,CHRNA2,CACNA2D4,TEAD1,CD7,P2RX2,RORA,CD248,FMO4,EPHA7,VAV3,JAK3,ATG9B,RTP5,PCDHAC2,DBH,NFATC1,VEGFD,VWA1,SNTG2,TFPI2,BTBD6,PROX1,KIAA03…
GO:BP	cell communication	GO:0007154	1.52657e-11	4519	630	254	17540	GRIA3,NLRP2,ADA2,SECTM1,APLNR,PTCHD1,KRT19,SLIT2,TNC,DLGAP2,ADGRA1,MAL,GABRG3,TSPEAR,MEF2C,DDR2,FAIM,UTS2R,CRB2,ITPRIP,RGS4,S1PR3,PLCL1,SCG5,P2RY1,GRIN2D,SIT1,IGHM,BMP3,FLT1,SOX13,ADCYAP1,PTPRM,BAIAP3,SESN3,CHRNA2,TEAD1,CD7,P2RX2,RORA,COL4A5,EPHA7,VAV3,JAK3,TMPRSS6,SLC12A7,DBH,NFATC1,VEGFD,PROX1,KIAA0319,GRM3,AXL,PLEKHA4,CRB1,OTX2,IGFBP4,ADGRF4,ATOH8,GABRA5,GATA5,MAML2,GUCY1A2,LILRB3,CFC1,LPAR1,E…
GO:BP	system development	GO:0048731	1.91596e-11	3119	630	194	17540	SPINT2,GAS7,POU3F4,APLNR,PTCHD1,SLIT2,TRPS1,TNC,MAL,MEF2C,DDR2,FAIM,CRB2,RGS4,HES2,TNFAIP2,P2RY1,LOXL1,COL5A1,GRIN2D,CSGALNACT1,ZFPM2,BMP3,FLT1,SOX13,ADCYAP1,PTPRM,RORA,CD248,EPHA7,VAV3,ATG9B,PCDHAC2,NFATC1,VEGFD,SNTG2,BTBD6,PROX1,KIAA0319,ZBTB16,AXL,CRB1,OTX2,FABP7,PRDM8,COL9A3,ATOH8,TNNI1,GABRA5,GATA5,EPB41L3,CFC1,LPAR1,MFGE8,ETS1,CDH23,LIN28A,ENO3,TCF15,NEUROD4,PKDCC,SIX1,SLC38A3,JAG1,RPS6KA6,…
GO:BP	developmental process	GO:0032502	3.91239e-11	4822	630	265	17540	SPINT2,GAS7,POU3F4,SECTM1,APLNR,PTCHD1,KRT33B,KRT19,SLIT2,TRPS1,TNC,MAL,CDH20,TSPEAR,MEF2C,DDR2,FAIM,CRB2,RGS4,S1PR3,HES2,TNFAIP2,KRT40,KRT31,TMEM190,P2RY1,LOXL1,COL5A1,GRIN2D,CSGALNACT1,ZFPM2,BMP3,KRT39,KRT15,FLT1,SOX13,COL9A1,TMEM176A,P4HTM,ADCYAP1,PTPRM,BAIAP3,OCA2,TEAD1,P2RX2,RORA,CD248,EPHA7,VAV3,JAK3,ATG9B,PCDHAC2,NFATC1,VEGFD,SNTG2,BTBD6,PROX1,KIAA0319,ZBTB16,KRT33A,AXL,PLEKHA4,CRB1,OTX2,F…
GO:BP	multicellular organism development	GO:0007275	1.50782e-10	3619	630	213	17540	SPINT2,GAS7,POU3F4,APLNR,PTCHD1,KRT19,SLIT2,TRPS1,TNC,MAL,MEF2C,DDR2,FAIM,CRB2,RGS4,S1PR3,HES2,TNFAIP2,P2RY1,LOXL1,COL5A1,GRIN2D,CSGALNACT1,ZFPM2,BMP3,FLT1,SOX13,TMEM176A,P4HTM,ADCYAP1,PTPRM,TEAD1,RORA,CD248,EPHA7,VAV3,JAK3,ATG9B,PCDHAC2,NFATC1,VEGFD,SNTG2,BTBD6,PROX1,KIAA0319,ZBTB16,AXL,CRB1,OTX2,FABP7,PRDM8,COL9A3,ATOH8,TNNI1,GABRA5,GATA5,EPB41L3,LILRB3,CFC1,LPAR1,MFGE8,ETS1,CDH23,LIN28A,ENO3,T…
GO:BP	signaling	GO:0023052	1.58299e-10	4431	630	247	17540	GRIA3,NLRP2,ADA2,SECTM1,APLNR,PTCHD1,KRT19,SLIT2,TNC,DLGAP2,ADGRA1,MAL,GABRG3,TSPEAR,MEF2C,DDR2,FAIM,UTS2R,CRB2,ITPRIP,RGS4,S1PR3,PLCL1,SCG5,P2RY1,GRIN2D,SIT1,IGHM,BMP3,FLT1,SOX13,ADCYAP1,PTPRM,BAIAP3,SESN3,CHRNA2,TEAD1,CD7,P2RX2,RORA,COL4A5,EPHA7,VAV3,JAK3,TMPRSS6,SLC12A7,DBH,NFATC1,VEGFD,PROX1,KIAA0319,GRM3,AXL,PLEKHA4,CRB1,OTX2,IGFBP4,ADGRF4,ATOH8,GABRA5,GATA5,MAML2,GUCY1A2,LILRB3,CFC1,LPAR1,E…
GO:BP	anatomical structure morphogenesis	GO:0009653	5.89425e-10	2081	630	142	17540	SPINT2,GAS7,POU3F4,APLNR,KRT19,SLIT2,TNC,CDH20,TSPEAR,MEF2C,CRB2,S1PR3,TNFAIP2,P2RY1,COL5A1,CSGALNACT1,ZFPM2,FLT1,SOX13,COL9A1,PTPRM,RORA,CD248,EPHA7,VAV3,ATG9B,NFATC1,VEGFD,PROX1,KIAA0319,ZBTB16,PLEKHA4,CRB1,OTX2,ATOH8,TNNI1,GATA5,EPB41L3,CFC1,LPAR1,MFGE8,ETS1,CDH23,CST3,TCF15,PKDCC,SIX1,JAG1,LGR6,ST14,CARD10,BCL6,IGF2,ADGRB1,BHLHE23,PGF,DLL3,FZD2,NKD1,FRMD6,CSRNP1,F3,SYT17,ROR2,HDAC9,SCN5A,TDRD…
GO:BP	tissue development	GO:0009888	2.02703e-09	1440	630	109	17540	SPINT2,SECTM1,APLNR,KRT33B,KRT19,SLIT2,TRPS1,TNC,TSPEAR,MEF2C,DDR2,CRB2,RGS4,S1PR3,KRT40,KRT31,COL5A1,CSGALNACT1,ZFPM2,BMP3,KRT39,KRT15,P2RX2,EPHA7,PROX1,ZBTB16,KRT33A,PLEKHA4,ATOH8,TNNI1,GATA5,CDH23,TCF15,PKDCC,SIX1,JAG1,RPS6KA6,PDGFB,ST14,EPPK1,IGF2,NOTUM,DLL3,FZD2,NKD1,FRMD6,ROR2,HDAC9,PDGFD,SCN5A,TDRD7,ADM,SERPINE2,SNAI2,SELENOM,WNT5A,USH1C,LFNG,SIX4,HES5,EPAS1,LOXL3,RXRA,LRP2,PLOD1,BGN,SDC4,…
GO:BP	animal organ development	GO:0048513	2.33076e-09	2309	630	151	17540	SPINT2,POU3F4,APLNR,PTCHD1,KRT19,SLIT2,TRPS1,TNC,TSPEAR,MEF2C,DDR2,CRB2,RGS4,COL5A1,GRIN2D,CSGALNACT1,ZFPM2,BMP3,FLT1,SOX13,COL9A1,PTPRM,TEAD1,P2RX2,RORA,CD248,EPHA7,ATG9B,NFATC1,PROX1,ZBTB16,AXL,PLEKHA4,CRB1,OTX2,COL9A3,TNNI1,GABRA5,GATA5,CFC1,LPAR1,CDH23,PTPRU,LIN28A,ENO3,TCF15,PVALB,NEUROD4,PKDCC,SIX1,SLC38A3,JAG1,PDGFB,ST14,DAAM2,SLC32A1,IGF2,ADGRB1,BHLHE23,WFS1,NOTUM,PGF,DLL3,FZD2,NKD1,PCDH1…
GO:BP	regulation of multicellular organismal process	GO:0051239	8.55197e-09	2088	630	139	17540	NLRP2,ZBTB20,APLNR,SLIT2,TRPS1,DLGAP2,MEF2C,DDR2,FAIM,CRB2,RGS4,S1PR3,HES2,PLCL1,P2RY1,GRIN2D,SIT1,ZFPM2,IGHM,FLT1,SOX13,TMEM176A,P4HTM,ADCYAP1,PTPRM,CHRNA2,RORA,EPHA7,VAV3,JAK3,DBH,VEGFD,PROX1,KIAA0319,ZBTB16,AXL,OTX2,ATOH8,TNNI1,GATA5,LILRB3,ETS1,SPON2,CST3,LIN28A,PKDCC,LILRA5,SIX1,JAG1,RPS6KA6,PDGFB,DAAM2,CARD10,EPPK1,BCL6,IGF2,ADGRB1,BDKRB2,NOTUM,PGF,DLL3,F3,ELF4,ROR2,HDAC9,SSTR2,SCN5A,ADM,SE…
GO:BP	cell differentiation	GO:0030154	1.30363e-08	3164	630	187	17540	SPINT2,GAS7,POU3F4,APLNR,KRT33B,KRT19,SLIT2,TRPS1,TNC,MAL,MEF2C,DDR2,FAIM,CRB2,RGS4,S1PR3,HES2,TNFAIP2,KRT40,KRT31,TMEM190,P2RY1,COL5A1,ZFPM2,BMP3,KRT39,KRT15,FLT1,SOX13,TMEM176A,P4HTM,ADCYAP1,PTPRM,OCA2,P2RX2,RORA,EPHA7,JAK3,NFATC1,VEGFD,BTBD6,PROX1,KIAA0319,ZBTB16,KRT33A,AXL,CRB1,OTX2,PRDM8,ATOH8,GABRA5,GATA5,EPB41L3,LILRB3,LPAR1,ETS1,CDH23,PTPRU,LIN28A,TCF15,NEUROD4,PKDCC,SIX1,JAG1,LGR6,PDGFB,…
GO:BP	anatomical structure formation involved in morphogenesis	GO:0048646	2.20784e-08	868	630	76	17540	SPINT2,APLNR,KRT19,SLIT2,MEF2C,CRB2,TNFAIP2,COL5A1,FLT1,PTPRM,RORA,VAV3,VEGFD,PROX1,CRB1,OTX2,ATOH8,GATA5,EPB41L3,MFGE8,ETS1,TCF15,SIX1,JAG1,ST14,CARD10,BCL6,ADGRB1,PGF,DLL3,FZD2,NKD1,F3,HDAC9,ADM,SNAI2,WNT5A,LFNG,SIX4,HES5,CCBE1,EPAS1,PTPRB,BCL2L11,HTATIP2,ADAMTS15,LRP2,LDB3,SDC4,ABCC8,ADGRA2,UNC13D,HES1,RUNX1,RARA,INHBA,PLXND1,EHD2,CALCRL,CDH5,GLI2,NPR1,AGT,IL12A,COL4A1,CACNA1H,CCN2,CFLAR,NDNF,…
GO:BP	cellular developmental process	GO:0048869	2.58494e-08	3187	630	187	17540	SPINT2,GAS7,POU3F4,APLNR,KRT33B,KRT19,SLIT2,TRPS1,TNC,MAL,MEF2C,DDR2,FAIM,CRB2,RGS4,S1PR3,HES2,TNFAIP2,KRT40,KRT31,TMEM190,P2RY1,COL5A1,ZFPM2,BMP3,KRT39,KRT15,FLT1,SOX13,TMEM176A,P4HTM,ADCYAP1,PTPRM,OCA2,P2RX2,RORA,EPHA7,JAK3,NFATC1,VEGFD,BTBD6,PROX1,KIAA0319,ZBTB16,KRT33A,AXL,CRB1,OTX2,PRDM8,ATOH8,GABRA5,GATA5,EPB41L3,LILRB3,LPAR1,ETS1,CDH23,PTPRU,LIN28A,TCF15,NEUROD4,PKDCC,SIX1,JAG1,LGR6,PDGFB,…
GO:BP	signal transduction	GO:0007165	5.46224e-08	4065	630	223	17540	GRIA3,NLRP2,ADA2,SECTM1,APLNR,PTCHD1,KRT19,SLIT2,DLGAP2,ADGRA1,MAL,GABRG3,TSPEAR,MEF2C,DDR2,FAIM,UTS2R,CRB2,ITPRIP,RGS4,S1PR3,PLCL1,SCG5,P2RY1,GRIN2D,SIT1,IGHM,BMP3,FLT1,SOX13,ADCYAP1,PTPRM,BAIAP3,SESN3,CHRNA2,TEAD1,CD7,P2RX2,RORA,COL4A5,EPHA7,VAV3,JAK3,TMPRSS6,DBH,NFATC1,VEGFD,PROX1,KIAA0319,GRM3,AXL,PLEKHA4,OTX2,IGFBP4,ADGRF4,ATOH8,GABRA5,GATA5,MAML2,GUCY1A2,LILRB3,CFC1,LPAR1,ELMO1,COL4A6,PTPRU…
GO:BP	regulation of multicellular organismal development	GO:2000026	2.14391e-07	1038	630	83	17540	APLNR,SLIT2,TRPS1,MEF2C,DDR2,FAIM,CRB2,RGS4,S1PR3,HES2,ZFPM2,FLT1,SOX13,TMEM176A,P4HTM,PTPRM,EPHA7,JAK3,VEGFD,PROX1,KIAA0319,ZBTB16,AXL,OTX2,ATOH8,LILRB3,ETS1,LIN28A,PKDCC,SIX1,JAG1,RPS6KA6,DAAM2,BCL6,ADGRB1,NOTUM,PGF,DLL3,F3,ROR2,ADM,SERPINE2,SNAI2,WNT5A,SIX4,HES5,CCBE1,LRRTM3,LOXL3,INPP5D,HTATIP2,RXRA,LRP2,ABCC8,KRT17,ADGRA2,GAL,PRDM1,HES1,RUNX1,CD4,BDNF,RARA,INHBA,FAXDC2,PLXND1,DISC1,BTG2,CDH5…
GO:BP	cell-cell signaling	GO:0007267	2.1827e-07	1249	630	94	17540	PTCHD1,TNC,DLGAP2,GABRG3,MEF2C,RGS4,PLCL1,SCG5,P2RY1,GRIN2D,BMP3,SOX13,ADCYAP1,BAIAP3,CHRNA2,P2RX2,EPHA7,SLC12A7,DBH,NFATC1,GRM3,PLEKHA4,CRB1,IGFBP4,GABRA5,PTPRU,SLC2A2,PVALB,LGR6,PDGFB,DAAM2,SLC32A1,NKD2,MAFA,VSNL1,ADGRB1,GABRR1,NOTUM,PGF,FZD2,NKD1,SYT17,ROR2,GNA15,SCN5A,ADM,SERPINE2,SNAI2,SELENOM,PDE7B,WNT5A,TACR1,EXOC3L1,PCSK1,NRGN,DKKL1,SLC6A3,SSTR3,GLRA3,IL11,LYNX1,NTSR1,ABCC8,SHISA2,ADGRA2,…
GO:BP	extracellular matrix organization	GO:0030198	2.27507e-07	223	630	33	17540	SPINT2,DDR2,ECM2,LOXL1,COL5A1,CSGALNACT1,COL9A1,COL4A5,TMPRSS6,VWA1,COL9A3,CST3,COL4A6,TCF15,TLL1,LOXL3,ADAMTS15,ADAMTS4,AEBP1,RUNX1,HAS3,LAMA1,AGT,FBLN2,COL4A1,COL23A1,CCN2,CFLAR,PTX3,COL14A1,NDNF,ADAMTS19,LRP1
GO:BP	extracellular structure organization	GO:0043062	2.57952e-07	224	630	33	17540	SPINT2,DDR2,ECM2,LOXL1,COL5A1,CSGALNACT1,COL9A1,COL4A5,TMPRSS6,VWA1,COL9A3,CST3,COL4A6,TCF15,TLL1,LOXL3,ADAMTS15,ADAMTS4,AEBP1,RUNX1,HAS3,LAMA1,AGT,FBLN2,COL4A1,COL23A1,CCN2,CFLAR,PTX3,COL14A1,NDNF,ADAMTS19,LRP1
GO:BP	external encapsulating structure organization	GO:0045229	2.57952e-07	224	630	33	17540	SPINT2,DDR2,ECM2,LOXL1,COL5A1,CSGALNACT1,COL9A1,COL4A5,TMPRSS6,VWA1,COL9A3,CST3,COL4A6,TCF15,TLL1,LOXL3,ADAMTS15,ADAMTS4,AEBP1,RUNX1,HAS3,LAMA1,AGT,FBLN2,COL4A1,COL23A1,CCN2,CFLAR,PTX3,COL14A1,NDNF,ADAMTS19,LRP1
GO:BP	epithelium development	GO:0060429	3.53901e-07	863	630	73	17540	SPINT2,APLNR,KRT33B,KRT19,SLIT2,TNC,MEF2C,CRB2,S1PR3,KRT40,KRT31,COL5A1,KRT39,KRT15,EPHA7,PROX1,KRT33A,PLEKHA4,ATOH8,GATA5,CDH23,TCF15,SIX1,JAG1,PDGFB,ST14,EPPK1,DLL3,FZD2,NKD1,FRMD6,ROR2,TDRD7,ADM,SERPINE2,SNAI2,WNT5A,USH1C,LFNG,SIX4,HES5,EPAS1,LOXL3,LRP2,SDC4,KRT17,GAL,PRDM1,KRT34,PTER,RIPK4,HES1,HS3ST3B1,BDH2,RARA,INHBA,PLXND1,CDH5,POU3F1,GLI2,HS3ST3A1,LAMA1,AGT,COL4A1,AJAP1,SDC1,LDB2,SHH,TBX1…
GO:BP	tube morphogenesis	GO:0035239	6.76218e-07	645	630	60	17540	SPINT2,APLNR,SLIT2,MEF2C,TNFAIP2,ZFPM2,FLT1,PTPRM,RORA,EPHA7,VAV3,VEGFD,PROX1,ATOH8,MFGE8,ETS1,SIX1,JAG1,ST14,CARD10,ADGRB1,PGF,FZD2,F3,HDAC9,ADM,WNT5A,SIX4,HES5,CCBE1,EPAS1,PTPRB,BCL2L11,HTATIP2,LRP2,SDC4,ABCC8,ADGRA2,PRDM1,HES1,HS3ST3B1,RUNX1,RARA,PLXND1,CALCRL,CDH5,GLI2,HS3ST3A1,LAMA1,NPR1,AGT,IL12A,COL4A1,CCN2,NDNF,SHH,FGF18,TBX1,LRP1,SHANK3
GO:BP	blood vessel development	GO:0001568	9.71842e-07	517	630	52	17540	APLNR,SLIT2,MEF2C,TNFAIP2,LOXL1,COL5A1,ZFPM2,FLT1,PTPRM,RORA,VAV3,VEGFD,PROX1,CFC1,MFGE8,ETS1,SIX1,JAG1,PDGFB,CARD10,ADGRB1,PGF,F3,HDAC9,PDGFD,ADM,WNT5A,CCBE1,EPAS1,PTPRB,HTATIP2,LRP2,ABCC8,ADGRA2,PRDM1,HES1,RUNX1,PLXND1,CALCRL,CDH5,LAMA1,NPR1,AGT,IL12A,COL4A1,CCN2,CFLAR,NDNF,SHH,FGF18,TBX1,LRP1
GO:BP	vasculature development	GO:0001944	1.55569e-06	540	630	53	17540	APLNR,SLIT2,MEF2C,TNFAIP2,LOXL1,COL5A1,ZFPM2,FLT1,PTPRM,RORA,VAV3,NFATC1,VEGFD,PROX1,CFC1,MFGE8,ETS1,SIX1,JAG1,PDGFB,CARD10,ADGRB1,PGF,F3,HDAC9,PDGFD,ADM,WNT5A,CCBE1,EPAS1,PTPRB,HTATIP2,LRP2,ABCC8,ADGRA2,PRDM1,HES1,RUNX1,PLXND1,CALCRL,CDH5,LAMA1,NPR1,AGT,IL12A,COL4A1,CCN2,CFLAR,NDNF,SHH,FGF18,TBX1,LRP1
GO:BP	cell migration	GO:0016477	1.87208e-06	1102	630	84	17540	SLIT2,TNC,MEF2C,DDR2,CRB2,P2RY1,COL5A1,FLT1,PTPRM,CD248,VAV3,DBH,VEGFD,PROX1,KIAA0319,AXL,ATOH8,LPAR1,ETS1,ELMO1,PTPRU,NEUROD4,SIX1,JAG1,LGR6,PDGFB,DAAM2,CARD10,EPPK1,ADGRB1,PGF,NKD1,F3,ROR2,HDAC9,PDGFD,PREX1,SERPINE2,SNAI2,WNT5A,NDE1,SIX4,CCBE1,TACR1,PTPRB,SYDE1,RHBDF1,SDC4,ABCC8,ADGRA2,SYNPO2,TNFRSF14,CMKLR1,HES1,IFITM1,KIRREL3,PTPRR,PLXND1,DISC1,CDH5,LAMA1,PADI2,AGT,IL12A,NRTN,SEMA5B,DRGX,PRKC…
GO:BP	intermediate filament organization	GO:0045109	2.20493e-06	27	630	12	17540	KRT33B,KRT19,KRT40,KRT31,KRT39,KRT15,KRT33A,EPPK1,KRT17,KRT34,PRPH,SHH
GO:BP	regulation of developmental process	GO:0050793	5.52652e-06	1908	630	122	17540	APLNR,SLIT2,TRPS1,MEF2C,DDR2,FAIM,CRB2,RGS4,S1PR3,HES2,P2RY1,COL5A1,ZFPM2,FLT1,SOX13,TMEM176A,P4HTM,PTPRM,RORA,EPHA7,JAK3,NFATC1,VEGFD,PROX1,KIAA0319,ZBTB16,AXL,PLEKHA4,OTX2,ATOH8,GATA5,EPB41L3,LILRB3,LPAR1,ETS1,CST3,LIN28A,TCF15,NEUROD4,PKDCC,SIX1,JAG1,RPS6KA6,PDGFB,DAAM2,EPPK1,BCL6,IGF2,ADGRB1,BHLHE23,NOTUM,PGF,DLL3,FZD2,NKD1,F3,SYT17,ROR2,HDAC9,ADM,SERPINE2,SNAI2,WNT5A,NGEF,LFNG,SIX4,HES5,CCBE…
GO:BP	nervous system development	GO:0007399	5.86939e-06	2127	630	132	17540	SPINT2,GAS7,POU3F4,PTCHD1,SLIT2,TNC,MAL,MEF2C,FAIM,CRB2,RGS4,HES2,P2RY1,GRIN2D,SOX13,ADCYAP1,PTPRM,RORA,EPHA7,PCDHAC2,VEGFD,SNTG2,BTBD6,PROX1,KIAA0319,ZBTB16,AXL,CRB1,OTX2,FABP7,PRDM8,ATOH8,GABRA5,EPB41L3,LPAR1,CDH23,LIN28A,ENO3,NEUROD4,SIX1,SLC38A3,JAG1,RPS6KA6,LGR6,ST14,DAAM2,SLC32A1,BCL6,ADGRB1,PCDHGA11,BHLHE23,DLL3,FZD2,NKD1,MICALL2,PCDH18,SYT17,ROR2,NHLH1,HDAC9,SSTR2,SCN5A,ADM,DOK5,SERPINE2,…
GO:BP	response to stimulus	GO:0050896	6.28501e-06	6118	630	296	17540	SPINT2,GRIA3,NLRP2,HPS1,ZBTB20,ADA2,SECTM1,APLNR,PTCHD1,KRT19,SLIT2,TNC,DLGAP2,ADGRA1,MAL,GABRG3,TSPEAR,MEF2C,DDR2,FAIM,UTS2R,CRB2,ITPRIP,RGS4,S1PR3,PLCL1,SCG5,P2RY1,LOXL1,COL5A1,GRIN2D,SIT1,IGHM,BMP3,FLT1,SOX13,ADCYAP1,PTPRM,BAIAP3,C1RL,SESN3,CHRNA2,CACNA2D4,TEAD1,CD7,P2RX2,RORA,FMO4,COL4A5,EPHA7,VAV3,JAK3,TMPRSS6,SLC12A7,RTP5,DBH,NFATC1,VEGFD,VWA1,TFPI2,AHNAK,PROX1,KIAA0319,COL6A2,GRM3,AXL,PLEK…
GO:BP	tube development	GO:0035295	6.63702e-06	808	630	67	17540	SPINT2,APLNR,SLIT2,MEF2C,TNFAIP2,ZFPM2,FLT1,PTPRM,RORA,EPHA7,VAV3,VEGFD,PROX1,ATOH8,GATA5,MFGE8,ETS1,PKDCC,SIX1,JAG1,ST14,CARD10,ADGRB1,PGF,FZD2,F3,HDAC9,ADM,SERPINE2,WNT5A,SIX4,HES5,CCBE1,EPAS1,PTPRB,BCL2L11,LOXL3,HTATIP2,LRP2,SDC4,ABCC8,ADGRA2,PRDM1,HES1,HS3ST3B1,RUNX1,RARA,PLXND1,CALCRL,CDH5,GLI2,HS3ST3A1,LAMA1,NPR1,AGT,IL12A,COL4A1,CCN2,SDC1,NDNF,SHH,FGF18,TBX1,SLC7A11,LRP1,SHANK3,RARRES2
GO:BP	G protein-coupled receptor signaling pathway	GO:0007186	9.23394e-06	467	630	47	17540	APLNR,ADGRA1,UTS2R,RGS4,S1PR3,SCG5,P2RY1,ADCYAP1,BAIAP3,GRM3,ADGRF4,LPAR1,SIX1,LGR6,ADGRB1,BDKRB2,FZD2,GNA15,SSTR2,NXPH4,PREX1,ADM,PLCB3,PLCB2,TACR1,RGS11,SSTR3,GLRA3,KCTD16,GNG11,NTSR1,ADGRA2,GAL,GPBAR1,CMKLR1,GPR142,CALCRL,PHF24,NPR1,AGT,GPR158,GPR20,SORCS2,ACTN2,ADGRD2,ADGRD1,BHLHA15
GO:BP	cell motility	GO:0048870	1.36703e-05	1226	630	88	17540	SPINT2,SLIT2,TNC,MEF2C,DDR2,CRB2,P2RY1,COL5A1,FLT1,PTPRM,CD248,VAV3,DBH,VEGFD,PROX1,KIAA0319,AXL,ATOH8,LPAR1,ETS1,ELMO1,PTPRU,NEUROD4,SIX1,JAG1,LGR6,PDGFB,DAAM2,CARD10,EPPK1,ADGRB1,PGF,NKD1,F3,ROR2,HDAC9,PDGFD,PREX1,SERPINE2,SNAI2,WNT5A,NDE1,SIX4,CACNA1I,CCBE1,TACR1,PTPRB,SYDE1,RHBDF1,SDC4,ABCC8,ADGRA2,SYNPO2,TNFRSF14,CMKLR1,HES1,IFITM1,KIRREL3,PTPRR,PLXND1,DISC1,CDH5,LAMA1,PADI2,AGT,IL12A,NRTN,S…
GO:BP	blood vessel morphogenesis	GO:0048514	2.80827e-05	450	630	45	17540	APLNR,SLIT2,TNFAIP2,ZFPM2,FLT1,PTPRM,RORA,VAV3,VEGFD,PROX1,MFGE8,ETS1,SIX1,JAG1,CARD10,ADGRB1,PGF,F3,HDAC9,ADM,WNT5A,CCBE1,EPAS1,PTPRB,HTATIP2,LRP2,ABCC8,ADGRA2,PRDM1,HES1,RUNX1,PLXND1,CALCRL,CDH5,LAMA1,NPR1,AGT,IL12A,COL4A1,CCN2,NDNF,SHH,FGF18,TBX1,LRP1
GO:BP	positive regulation of multicellular organismal process	GO:0051240	3.31746e-05	1128	630	82	17540	NLRP2,ZBTB20,APLNR,SLIT2,MEF2C,DDR2,FAIM,CRB2,RGS4,P2RY1,ZFPM2,IGHM,FLT1,SOX13,ADCYAP1,RORA,VAV3,JAK3,DBH,VEGFD,PROX1,ZBTB16,AXL,OTX2,GATA5,ETS1,SPON2,PKDCC,LILRA5,SIX1,JAG1,PDGFB,BCL6,IGF2,ADGRB1,PGF,F3,ROR2,ADM,SERPINE2,WNT5A,SIX4,CCBE1,EPAS1,TACR1,LRRTM3,SLC6A3,INPP5D,SYDE1,RXRA,LRP2,NTSR1,ABCC8,KRT17,GAL,TNFRSF14,CMKLR1,HES1,RUNX1,CD4,BDNF,RARA,INHBA,PLXND1,DISC1,CDH5,GLI2,NPR1,AGT,IL12A,PRKC…
GO:BP	cellular response to stimulus	GO:0051716	3.91884e-05	5248	630	259	17540	GRIA3,NLRP2,ZBTB20,ADA2,SECTM1,APLNR,PTCHD1,KRT19,SLIT2,TNC,DLGAP2,ADGRA1,MAL,GABRG3,TSPEAR,MEF2C,DDR2,FAIM,UTS2R,CRB2,ITPRIP,RGS4,S1PR3,PLCL1,SCG5,P2RY1,GRIN2D,SIT1,IGHM,BMP3,FLT1,SOX13,ADCYAP1,PTPRM,BAIAP3,SESN3,CHRNA2,TEAD1,CD7,P2RX2,RORA,FMO4,COL4A5,EPHA7,VAV3,JAK3,TMPRSS6,SLC12A7,DBH,NFATC1,VEGFD,TFPI2,PROX1,KIAA0319,GRM3,AXL,PLEKHA4,CRB1,OTX2,IGFBP4,ADGRF4,ATOH8,GABRA5,GATA5,MAML2,GUCY1A2,L…
GO:BP	regulation of cell differentiation	GO:0045595	3.96964e-05	1192	630	85	17540	SLIT2,TRPS1,MEF2C,DDR2,FAIM,CRB2,RGS4,S1PR3,HES2,COL5A1,ZFPM2,SOX13,TMEM176A,P4HTM,RORA,EPHA7,JAK3,NFATC1,PROX1,KIAA0319,ZBTB16,AXL,ATOH8,GATA5,LILRB3,ETS1,LIN28A,TCF15,NEUROD4,PKDCC,SIX1,JAG1,PDGFB,DAAM2,BCL6,IGF2,DLL3,ROR2,HDAC9,ADM,SERPINE2,SNAI2,WNT5A,SIX4,HES5,LOXL3,DKKL1,INPP5D,NAP1L2,LRP2,ABCC8,ADGRA2,PRDM1,TUNAR,CMKLR1,HES1,IFITM1,RUNX1,CD4,BDNF,SIK1,RARA,INHBA,FAXDC2,PLXND1,DISC1,BTG2,CD…
GO:BP	positive regulation of developmental process	GO:0051094	7.99905e-05	1011	630	75	17540	APLNR,SLIT2,MEF2C,DDR2,FAIM,CRB2,ZFPM2,FLT1,SOX13,VEGFD,PROX1,ZBTB16,AXL,OTX2,ATOH8,GATA5,LPAR1,ETS1,LIN28A,TCF15,NEUROD4,PKDCC,SIX1,JAG1,PDGFB,BCL6,IGF2,ADGRB1,PGF,F3,SYT17,ROR2,ADM,SERPINE2,SNAI2,WNT5A,SIX4,CCBE1,LRRTM3,DKKL1,SLC6A3,INPP5D,NAP1L2,SYDE1,RXRA,LRP2,KRT17,GAL,CMKLR1,HES1,IFITM1,RUNX1,CD4,BDNF,RARA,INHBA,FAXDC2,PLXND1,EHD2,DISC1,BNIP3,CDH5,GLI2,LAMA1,AGT,SYT2,CCN2,CRABP2,TMEM119,SHH…
GO:BP	cell adhesion	GO:0007155	8.40582e-05	1071	630	78	17540	SPINT2,SNED1,EDIL3,TNC,CDH20,DDR2,CRB2,ECM2,COL5A1,SOX13,PTPRM,PDZD2,EPHA7,VAV3,JAK3,PCDHAC2,COL6A2,ZBTB16,AXL,CRB1,GATA5,MFGE8,ETS1,CDH23,SPON2,PKP3,COL4A6,PTPRU,SIGLEC11,JAG1,PDGFB,BCL6,IGF2,ADGRB1,PCDHGA11,MICALL2,PCDH18,PREX1,SERPINE2,FREM3,SNAI2,WNT5A,HES5,BCL2L11,LOXL3,SDC4,LIMS2,UNC13D,TNFRSF14,HES1,PCDHGA6,RUNX1,CD4,KIRREL3,RARA,PLXND1,DISC1,CDH5,KIRREL1,GLI2,LAMA1,PCDHGA5,IL12A,FBLN2,PRK…
GO:BP	circulatory system development	GO:0072359	9.51806e-05	861	630	67	17540	APLNR,SLIT2,MEF2C,CRB2,RGS4,TNFAIP2,LOXL1,COL5A1,ZFPM2,FLT1,PTPRM,RORA,VAV3,NFATC1,VEGFD,PROX1,TNNI1,GATA5,CFC1,MFGE8,ETS1,SIX1,JAG1,PDGFB,CARD10,ADGRB1,PGF,FZD2,F3,HDAC9,PDGFD,SCN5A,ADM,SNAI2,WNT5A,CCBE1,EPAS1,PTPRB,HTATIP2,LRP2,LDB3,ABCC8,ADGRA2,PRDM1,HES1,RUNX1,SIK1,RARA,INHBA,PLXND1,CALCRL,CDH5,GLI2,LAMA1,NPR1,AGT,IL12A,COL4A1,CCN2,CFLAR,NDNF,ACTN2,SHH,ALPK2,FGF18,TBX1,LRP1
GO:BP	enzyme-linked receptor protein signaling pathway	GO:0007167	0.000120204	772	630	62	17540	DDR2,CRB2,BMP3,FLT1,SESN3,CD7,COL4A5,EPHA7,JAK3,TMPRSS6,VEGFD,KIAA0319,AXL,OTX2,IGFBP4,ATOH8,CFC1,COL4A6,PTPRU,PDGFB,IGF2,BDKRB2,PGF,CSRNP1,F3,ROR2,PDGFD,DOK5,WNT5A,NGEF,HES5,CCBE1,WFIKKN1,INSRR,GFRA2,LRP2,RHBDF1,KCP,SHISA2,ADGRA2,HES1,CD4,IL13RA1,BDNF,PTPRR,INHBA,DOK1,CDH5,NPR1,AGT,IL12A,NRTN,COL4A1,PRKCQ,CCN2,F7,SMAD9,SHH,FGF18,SH2B3,LRP1,RARRES2
GO:BP	animal organ morphogenesis	GO:0009887	0.00014676	776	630	62	17540	POU3F4,APLNR,SLIT2,TNC,TSPEAR,MEF2C,CRB2,COL5A1,CSGALNACT1,ZFPM2,COL9A1,PTPRM,ATG9B,PROX1,PLEKHA4,CRB1,TNNI1,GATA5,CDH23,TCF15,SIX1,JAG1,IGF2,BHLHE23,FZD2,NKD1,CSRNP1,ROR2,SCN5A,TDRD7,ADM,SNAI2,WNT5A,USH1C,LFNG,SIX4,HES5,BCL2L11,LRP2,LIMS2,PRDM1,HES1,HS3ST3B1,RARA,INHBA,PLXND1,GLI2,HS3ST3A1,LAMA1,AGT,AJAP1,CCN2,CFLAR,SDC1,TMEM119,HCN1,SHH,ALPK2,FGF18,TBX1,ASXL3,SHANK3
GO:BP	negative regulation of multicellular organismal process	GO:0051241	0.000180465	743	630	60	17540	SLIT2,MEF2C,RGS4,PLCL1,ZFPM2,TMEM176A,PTPRM,EPHA7,JAK3,PROX1,KIAA0319,AXL,GATA5,LILRB3,CST3,LIN28A,LILRA5,RPS6KA6,PDGFB,DAAM2,CARD10,EPPK1,BCL6,ADGRB1,DLL3,ELF4,HDAC9,ADM,SERPINE2,SNAI2,WNT5A,HES5,PTGDS,LOXL3,INPP5D,SDC4,ABCC8,GAL,TNFRSF14,CMKLR1,HES1,RUNX1,ACOT11,RARA,PTPRR,INHBA,CALCRL,BTG2,GLI2,NPR1,AGT,IL12A,SEMA5B,TMEM119,MCC,SHH,ALPK2,CYBA,SH2B3,SEMA3F
GO:BP	regulation of cell migration	GO:0030334	0.000212128	691	630	57	17540	SLIT2,TNC,MEF2C,DDR2,FLT1,PTPRM,VEGFD,PROX1,ATOH8,LPAR1,ETS1,PTPRU,JAG1,LGR6,PDGFB,DAAM2,CARD10,EPPK1,ADGRB1,PGF,NKD1,F3,ROR2,HDAC9,PDGFD,SERPINE2,SNAI2,WNT5A,CCBE1,TACR1,SYDE1,SDC4,ABCC8,ADGRA2,SYNPO2,TNFRSF14,CMKLR1,IFITM1,PTPRR,PLXND1,CDH5,LAMA1,PADI2,AGT,IL12A,SEMA5B,TMEM102,F7,LDB2,MCC,SHH,FGF18,RELN,MGAT3,LRP1,SEMA3F,RARRES2
GO:BP	cell development	GO:0048468	0.000405488	2113	630	125	17540	SPINT2,GAS7,KRT19,SLIT2,TNC,MAL,MEF2C,FAIM,CRB2,RGS4,S1PR3,HES2,TMEM190,FLT1,SOX13,TMEM176A,P4HTM,ADCYAP1,PTPRM,OCA2,P2RX2,RORA,EPHA7,JAK3,NFATC1,PROX1,KIAA0319,ZBTB16,AXL,CRB1,OTX2,PRDM8,GABRA5,EPB41L3,LILRB3,LPAR1,ETS1,CDH23,LIN28A,TCF15,NEUROD4,SIX1,JAG1,LGR6,PDGFB,ST14,DAAM2,BCL6,ADGRB1,BHLHE23,DLL3,FZD2,MICALL2,FRMD6,SYT17,ROR2,HDAC9,PREX1,TDRD7,ADM,SERPINE2,SNAI2,WNT5A,USH1C,NGEF,LFNG,SIX4,…
GO:BP	regulation of epithelial cell proliferation	GO:0050678	0.00041651	266	630	31	17540	APLNR,MEF2C,FLT1,PTPRM,DBH,VEGFD,PROX1,ATOH8,SIX1,JAG1,PDGFB,EPPK1,IGF2,PGF,F3,SCN5A,SNAI2,WNT5A,SIX4,HES5,TACR1,LIMS2,GPBAR1,HES1,GLI2,IL12A,CFLAR,MCC,SHH,TBX1,CYBA
GO:BP	regulation of cell population proliferation	GO:0042127	0.000508112	1176	630	81	17540	SPINT2,APLNR,TNC,MEF2C,DDR2,S1PR3,ZFPM2,FLT1,PTPRM,CD248,VAV3,JAK3,DBH,VEGFD,PROX1,ZBTB16,FABP7,ATOH8,ETS1,PTPRU,LIN28A,SIX1,JAG1,PDGFB,EPPK1,BCL6,IGF2,ADGRB1,SH3BP4,PGF,F3,SSTR2,PDGFD,SCN5A,ADM,SERPINE2,SNAI2,WNT5A,SIX4,HES5,TACR1,PTGDS,INPP5D,SSTR3,IL11,LRP2,SDC4,ABCC8,LIMS2,GAL,PRDM1,GPBAR1,TNFRSF14,HES1,IFITM1,RUNX1,IL13RA1,RARA,INHBA,CBFA2T3,DISC1,CALCRL,BTG2,CDH5,GLI2,NPR1,AGT,IL12A,NCCRP1,…
GO:BP	regulation of cell motility	GO:2000145	0.000518787	727	630	58	17540	SPINT2,SLIT2,TNC,MEF2C,DDR2,FLT1,PTPRM,VEGFD,PROX1,ATOH8,LPAR1,ETS1,PTPRU,JAG1,LGR6,PDGFB,DAAM2,CARD10,EPPK1,ADGRB1,PGF,NKD1,F3,ROR2,HDAC9,PDGFD,SERPINE2,SNAI2,WNT5A,CCBE1,TACR1,SYDE1,SDC4,ABCC8,ADGRA2,SYNPO2,TNFRSF14,CMKLR1,IFITM1,PTPRR,PLXND1,CDH5,LAMA1,PADI2,AGT,IL12A,SEMA5B,TMEM102,F7,LDB2,MCC,SHH,FGF18,RELN,MGAT3,LRP1,SEMA3F,RARRES2
GO:BP	renal system development	GO:0072001	0.000532193	254	630	30	17540	SLIT2,MEF2C,EPHA7,PROX1,ZBTB16,LIN28A,SIX1,JAG1,PDGFB,WFS1,PDGFD,WNT5A,SIX4,HES5,BCL2L11,LRP2,SDC4,PRDM1,HES1,HS3ST3B1,KIRREL3,RARA,PLXND1,GLI2,HS3ST3A1,AGT,COL4A1,CFLAR,SDC1,SHH
GO:BP	epithelial cell differentiation	GO:0030855	0.000635895	463	630	43	17540	SPINT2,KRT33B,KRT19,MEF2C,S1PR3,KRT40,KRT31,KRT39,KRT15,PROX1,KRT33A,ATOH8,GATA5,CDH23,TCF15,SIX1,JAG1,PDGFB,ST14,FZD2,FRMD6,TDRD7,WNT5A,USH1C,HES5,EPAS1,KRT17,PRDM1,KRT34,PTER,HES1,BDH2,RARA,CDH5,POU3F1,LAMA1,COL4A1,AJAP1,SDC1,TBX1,PCK2,SLC7A11,BHLHA15
GO:BP	regulation of anatomical structure morphogenesis	GO:0022603	0.000703796	696	630	56	17540	APLNR,SLIT2,MEF2C,CRB2,P2RY1,FLT1,PTPRM,EPHA7,VEGFD,KIAA0319,PLEKHA4,OTX2,GATA5,EPB41L3,LPAR1,ETS1,CST3,SIX1,JAG1,BCL6,ADGRB1,PGF,FZD2,NKD1,F3,SYT17,ROR2,ADM,SNAI2,WNT5A,NGEF,LFNG,SIX4,CCBE1,HTATIP2,ABCC8,ADGRA2,HES1,RUNX1,BDNF,PLXND1,DISC1,BNIP3,CDH5,NPR1,AGT,SYT2,SEMA5B,AJAP1,CRABP2,SHH,FGF18,RELN,TBX1,SEMA3F,SHANK3
GO:BP	muscle cell differentiation	GO:0042692	0.000777832	319	630	34	17540	APLNR,KRT19,MEF2C,RGS4,P2RX2,RORA,NFATC1,PROX1,SIX1,PDGFB,IGF2,ADGRB1,HDAC9,ADM,SIX4,WFIKKN1,ADAMTS15,LDB3,HES1,BDNF,SIK1,RARA,EHD2,LAMA1,AGT,CACNA1H,CFLAR,SDC1,TMEM119,ACTN2,SHH,ALPK2,TBX1,BHLHA15
GO:BP	kidney development	GO:0001822	0.00107088	247	630	29	17540	SLIT2,MEF2C,EPHA7,PROX1,ZBTB16,LIN28A,SIX1,JAG1,PDGFB,WFS1,PDGFD,WNT5A,SIX4,HES5,BCL2L11,LRP2,SDC4,PRDM1,HES1,HS3ST3B1,KIRREL3,RARA,PLXND1,GLI2,HS3ST3A1,AGT,CFLAR,SDC1,SHH
GO:BP	locomotion	GO:0040011	0.00107332	974	630	70	17540	SPINT2,SLIT2,TNC,MEF2C,DDR2,FLT1,PTPRM,EPHA7,VAV3,VEGFD,PROX1,OTX2,ATOH8,LPAR1,ETS1,PTPRU,JAG1,LGR6,PDGFB,DAAM2,CARD10,EPPK1,ADGRB1,PGF,NKD1,F3,ROR2,HDAC9,PDGFD,LSP1,PREX1,SERPINE2,SNAI2,WNT5A,CCBE1,TACR1,SYDE1,CMTM7,SDC4,ABCC8,ADGRA2,SYNPO2,TNFRSF14,CMKLR1,IFITM1,BDNF,PTPRR,PLXND1,CDH5,GLI2,LAMA1,PADI2,AGT,IL12A,SEMA5B,DRGX,PRKCQ,TMEM102,F7,LDB2,MCC,SHH,FGF18,ITGA9,RELN,MGAT3,LRP1,SEMA3F,SHANK3,…
GO:BP	negative regulation of developmental process	GO:0051093	0.00113294	687	630	55	17540	RGS4,S1PR3,COL5A1,ZFPM2,TMEM176A,PTPRM,RORA,EPHA7,JAK3,NFATC1,PROX1,KIAA0319,ZBTB16,LILRB3,CST3,LIN28A,TCF15,JAG1,RPS6KA6,PDGFB,DAAM2,BCL6,IGF2,ADGRB1,BHLHE23,DLL3,NKD1,SNAI2,WNT5A,NGEF,SIX4,HES5,LOXL3,INPP5D,ABCC8,TUNAR,HES1,RUNX1,BDNF,RARA,INHBA,BTG2,BNIP3,GLI2,NPR1,AGT,SEMA5B,CFLAR,TMEM119,SHH,ALPK2,TBX1,JDP2,SEMA3F,BHLHA15
GO:BP	neurogenesis	GO:0022008	0.00129568	1431	630	92	17540	GAS7,POU3F4,SLIT2,TNC,MAL,MEF2C,FAIM,CRB2,HES2,P2RY1,SOX13,ADCYAP1,PTPRM,RORA,EPHA7,VEGFD,BTBD6,PROX1,KIAA0319,AXL,CRB1,OTX2,PRDM8,ATOH8,GABRA5,EPB41L3,LPAR1,CDH23,LIN28A,NEUROD4,SIX1,JAG1,LGR6,DAAM2,BCL6,ADGRB1,BHLHE23,DLL3,FZD2,NKD1,MICALL2,SYT17,ROR2,HDAC9,ADM,DOK5,SERPINE2,WNT5A,USH1C,NDE1,NGEF,SIX4,HES5,PTPRB,PCSK1,NAP1L2,NEUROG2,LRP2,SDC4,ABCC8,PRDM1,TUNAR,HES1,RUNX1,BDNF,KIRREL3,RARA,INHBA…
GO:BP	epithelial cell proliferation	GO:0050673	0.00130708	310	630	33	17540	APLNR,MEF2C,FLT1,PTPRM,DBH,VEGFD,PROX1,FABP7,IGFBP4,ATOH8,SIX1,JAG1,PDGFB,EPPK1,IGF2,PGF,F3,SCN5A,SNAI2,WNT5A,SIX4,HES5,TACR1,LIMS2,GPBAR1,HES1,GLI2,IL12A,CFLAR,MCC,SHH,TBX1,CYBA
GO:BP	regulation of signaling	GO:0023051	0.00159495	2669	630	147	17540	NLRP2,SECTM1,APLNR,SLIT2,DLGAP2,MAL,TSPEAR,MEF2C,DDR2,FAIM,CRB2,ITPRIP,RGS4,PLCL1,SCG5,P2RY1,GRIN2D,BMP3,FLT1,SOX13,ADCYAP1,BAIAP3,SESN3,CHRNA2,P2RX2,RORA,EPHA7,VAV3,JAK3,TMPRSS6,DBH,NFATC1,PROX1,KIAA0319,GRM3,AXL,PLEKHA4,OTX2,IGFBP4,GATA5,GUCY1A2,LPAR1,PTPRU,LIN28A,SLC2A2,LILRA5,JAG1,OCIAD2,RPS6KA6,LGR6,PDGFB,DAAM2,NKD2,VSNL1,BCL6,IGF2,ADGRB1,SH3BP4,BDKRB2,WFS1,GABRR1,NOTUM,NKD1,F3,ROR2,PDGFD,PR…
GO:BP	angiogenesis	GO:0001525	0.00174212	378	630	37	17540	APLNR,SLIT2,TNFAIP2,FLT1,PTPRM,RORA,VAV3,VEGFD,MFGE8,ETS1,JAG1,CARD10,ADGRB1,PGF,F3,HDAC9,ADM,WNT5A,CCBE1,EPAS1,PTPRB,HTATIP2,ABCC8,ADGRA2,RUNX1,PLXND1,CALCRL,CDH5,NPR1,AGT,IL12A,COL4A1,CCN2,NDNF,SHH,FGF18,TBX1
GO:BP	transmembrane receptor protein tyrosine kinase signaling pathway	GO:0007169	0.00177531	497	630	44	17540	DDR2,FLT1,SESN3,CD7,COL4A5,EPHA7,JAK3,VEGFD,AXL,OTX2,IGFBP4,COL4A6,PDGFB,IGF2,BDKRB2,PGF,CSRNP1,F3,ROR2,PDGFD,DOK5,WNT5A,NGEF,CCBE1,INSRR,GFRA2,RHBDF1,SHISA2,ADGRA2,CD4,BDNF,PTPRR,DOK1,AGT,IL12A,NRTN,COL4A1,PRKCQ,CCN2,F7,FGF18,SH2B3,LRP1,RARRES2
GO:BP	regulation of cell communication	GO:0010646	0.00184357	2675	630	147	17540	NLRP2,SECTM1,APLNR,SLIT2,DLGAP2,MAL,TSPEAR,MEF2C,DDR2,FAIM,CRB2,ITPRIP,RGS4,PLCL1,SCG5,P2RY1,GRIN2D,BMP3,FLT1,SOX13,ADCYAP1,BAIAP3,SESN3,CHRNA2,P2RX2,RORA,EPHA7,VAV3,JAK3,TMPRSS6,DBH,NFATC1,PROX1,KIAA0319,GRM3,AXL,PLEKHA4,OTX2,IGFBP4,GATA5,GUCY1A2,LPAR1,PTPRU,LIN28A,SLC2A2,LILRA5,JAG1,OCIAD2,RPS6KA6,LGR6,PDGFB,DAAM2,NKD2,VSNL1,BCL6,IGF2,ADGRB1,SH3BP4,BDKRB2,WFS1,GABRR1,NOTUM,NKD1,F3,ROR2,PDGFD,PR…
GO:BP	nervous system process	GO:0050877	0.00187557	792	630	60	17540	HPS1,POU3F4,PTCHD1,DLGAP2,GABRG3,TSPEAR,MEF2C,CRB2,RGS4,P2RY1,GRIN2D,CHRNA2,CACNA2D4,P2RX2,RTP5,DBH,CRB1,TNNI1,GABRA5,CDH23,TCF15,CABP2,SIX1,CABP1,WFS1,GABRR1,FZD2,ABCC6,SCN5A,SERPINE2,SNAI2,USH1C,CACNA1I,PLCB2,EPAS1,TACR1,NRGN,SLC6A3,GLRA3,LRP2,NTSR1,ABCC8,ESPN,PPEF1,BDNF,BTG2,PHF24,AGT,SEMA5B,DRGX,STAC2,CACNA1H,B3GAT1,HCN1,RELN,MGAT3,TBX1,PRRT2,SLC7A11,SHANK3
GO:BP	monoatomic ion transport	GO:0006811	0.00222864	893	630	65	17540	GRIA3,APLNR,GABRG3,NKAIN2,RGS4,P2RY1,GRIN2D,NKAIN4,KCNT1,OCA2,CHRNA2,CACNA2D4,P2RX2,JAK3,SLC12A7,AHNAK,GABRA5,CDH23,KCNK9,SLC22A31,CABP2,LILRA5,SLC38A3,DPP10,CABP1,PDGFB,SLC32A1,WFS1,GABRR1,SCN5A,SERPINE2,GRIN3B,KCNJ4,CACNA1I,TMC6,SLC6A3,SLCO2A1,KCNH6,GLRA3,LRP2,NTSR1,ABCC8,GAL,SLC5A5,CACNA1E,HES1,CD4,KCNG4,SIK1,CALCRL,CNNM1,AGT,STAC2,CACNA1H,RASA3,CCN2,ANO5,HCN1,ACTN2,KCNIP1,RELN,SCARA5,CYBA,BHL…
GO:BP	regulation of locomotion	GO:0040012	0.00237954	759	630	58	17540	SPINT2,SLIT2,TNC,MEF2C,DDR2,FLT1,PTPRM,VEGFD,PROX1,ATOH8,LPAR1,ETS1,PTPRU,JAG1,LGR6,PDGFB,DAAM2,CARD10,EPPK1,ADGRB1,PGF,NKD1,F3,ROR2,HDAC9,PDGFD,SERPINE2,SNAI2,WNT5A,CCBE1,TACR1,SYDE1,SDC4,ABCC8,ADGRA2,SYNPO2,TNFRSF14,CMKLR1,IFITM1,PTPRR,PLXND1,CDH5,LAMA1,PADI2,AGT,IL12A,SEMA5B,TMEM102,F7,LDB2,MCC,SHH,FGF18,RELN,MGAT3,LRP1,SEMA3F,RARRES2
GO:BP	tissue morphogenesis	GO:0048729	0.00244626	485	630	43	17540	SPINT2,APLNR,SLIT2,TNC,MEF2C,CRB2,COL5A1,ZFPM2,EPHA7,PROX1,PLEKHA4,TNNI1,GATA5,TCF15,SIX1,JAG1,ST14,FZD2,NKD1,ROR2,ADM,SNAI2,WNT5A,SIX4,HES5,LRP2,SDC4,KRT17,RIPK4,HES1,HS3ST3B1,RARA,INHBA,PLXND1,GLI2,HS3ST3A1,LAMA1,AGT,COL4A1,AJAP1,SHH,TBX1,SHANK3
GO:BP	intermediate filament cytoskeleton organization	GO:0045104	0.00263846	46	630	12	17540	KRT33B,KRT19,KRT40,KRT31,KRT39,KRT15,KRT33A,EPPK1,KRT17,KRT34,PRPH,SHH
GO:BP	cell population proliferation	GO:0008283	0.002804	1412	630	90	17540	SPINT2,APLNR,TNC,MEF2C,DDR2,S1PR3,ZFPM2,FLT1,PTPRM,OCA2,RORA,CD248,VAV3,JAK3,DBH,VEGFD,PROX1,ZBTB16,FABP7,IGFBP4,ATOH8,ETS1,PTPRU,LIN28A,NEUROD4,SIX1,JAG1,PDGFB,EPPK1,BCL6,IGF2,ADGRB1,SH3BP4,PGF,F3,ELF4,SSTR2,PDGFD,SCN5A,ADM,SERPINE2,SNAI2,WNT5A,NDE1,SIX4,HES5,TACR1,PTGDS,INPP5D,SSTR3,IL11,LRP2,RHBDF1,SDC4,ABCC8,LIMS2,PDK1,GAL,PRDM1,GPBAR1,TNFRSF14,HES1,IFITM1,RUNX1,IL13RA1,RARA,INHBA,CBFA2T3,DIS…
GO:BP	intermediate filament-based process	GO:0045103	0.0034284	47	630	12	17540	KRT33B,KRT19,KRT40,KRT31,KRT39,KRT15,KRT33A,EPPK1,KRT17,KRT34,PRPH,SHH
GO:BP	response to chemical	GO:0042221	0.00442118	2712	630	147	17540	NLRP2,ZBTB20,KRT19,SLIT2,GABRG3,MEF2C,DDR2,RGS4,P2RY1,LOXL1,FLT1,PTPRM,BAIAP3,SESN3,CHRNA2,P2RX2,RORA,FMO4,EPHA7,VAV3,JAK3,SLC12A7,RTP5,DBH,NFATC1,VEGFD,COL6A2,AXL,OTX2,IGFBP4,GATA5,LILRB3,LPAR1,ETS1,SPON2,COL4A6,PTPRU,LIN28A,SLC2A2,NEK7,LILRA5,SIX1,JAG1,LGR6,PDGFB,MAFA,VSNL1,IGF2,SH3BP4,BDKRB2,WFS1,PGF,ABCC6,F3,SYT17,FAM162A,HDAC9,GNA15,SSTR2,PDGFD,LSP1,SCN5A,PREX1,ADM,SNAI2,SELENOM,WNT5A,LILRB5…
GO:BP	system process	GO:0003008	0.00474512	1322	630	85	17540	HPS1,POU3F4,PTCHD1,SLIT2,DLGAP2,GABRG3,TSPEAR,MEF2C,UTS2R,CRB2,RGS4,P2RY1,GRIN2D,CHRNA2,CACNA2D4,P2RX2,RTP5,DBH,CRB1,TNNI1,GABRA5,GATA5,CDH23,TCF15,CABP2,SIX1,SLC38A3,CABP1,PDGFB,BDKRB2,WFS1,GABRR1,FZD2,ABCC6,SSTR2,SCN5A,ADM,SERPINE2,PLCB3,SNAI2,SELENOM,USH1C,CACNA1I,PLCB2,CCBE1,EPAS1,TACR1,NRGN,SLC6A3,KCNH6,GLRA3,LRP2,NTSR1,ABCC8,GAL,SLC5A5,ESPN,PPEF1,BDNF,INHBA,CALCRL,BTG2,CDH5,KIRREL1,PHF24,AM…
GO:BP	regulation of monoatomic ion transport	GO:0043269	0.00478215	427	630	39	17540	APLNR,NKAIN2,RGS4,P2RY1,GRIN2D,NKAIN4,CACNA2D4,P2RX2,JAK3,AHNAK,CABP2,LILRA5,DPP10,CABP1,PDGFB,WFS1,SCN5A,SERPINE2,GRIN3B,KCNJ4,CACNA1I,KCNH6,NTSR1,ABCC8,GAL,CACNA1E,HES1,CD4,KCNG4,SIK1,AGT,STAC2,CACNA1H,HCN1,ACTN2,KCNIP1,RELN,CYBA,SHANK3
GO:BP	regulation of cell development	GO:0060284	0.00505806	643	630	51	17540	SLIT2,MEF2C,FAIM,S1PR3,HES2,SOX13,TMEM176A,P4HTM,EPHA7,JAK3,PROX1,KIAA0319,ZBTB16,AXL,LILRB3,ETS1,LIN28A,JAG1,DAAM2,BCL6,DLL3,ROR2,HDAC9,SERPINE2,SNAI2,WNT5A,HES5,LOXL3,INPP5D,LRP2,ABCC8,ADGRA2,PRDM1,HES1,RUNX1,CD4,BDNF,RARA,INHBA,FAXDC2,PLXND1,DISC1,BTG2,CDH5,GLI2,SEMA5B,CRABP2,SHH,RELN,SEMA3F,SHANK3
GO:BP	morphogenesis of an epithelium	GO:0002009	0.00656153	398	630	37	17540	SPINT2,APLNR,SLIT2,TNC,MEF2C,COL5A1,EPHA7,PROX1,PLEKHA4,TCF15,SIX1,JAG1,ST14,FZD2,NKD1,ROR2,ADM,SNAI2,WNT5A,SIX4,HES5,LRP2,SDC4,KRT17,RIPK4,HES1,HS3ST3B1,RARA,PLXND1,GLI2,HS3ST3A1,LAMA1,AGT,COL4A1,AJAP1,SHH,SHANK3
GO:BP	negative regulation of cell development	GO:0010721	0.00700748	209	630	25	17540	S1PR3,TMEM176A,EPHA7,JAK3,PROX1,KIAA0319,LILRB3,LIN28A,DAAM2,BCL6,DLL3,SNAI2,WNT5A,HES5,LOXL3,INPP5D,ABCC8,HES1,RUNX1,RARA,INHBA,BTG2,SEMA5B,SHH,SEMA3F
GO:BP	negative regulation of cell differentiation	GO:0045596	0.00723935	504	630	43	17540	RGS4,S1PR3,COL5A1,ZFPM2,TMEM176A,RORA,EPHA7,JAK3,NFATC1,PROX1,KIAA0319,ZBTB16,LILRB3,LIN28A,TCF15,JAG1,PDGFB,DAAM2,BCL6,IGF2,DLL3,SNAI2,WNT5A,SIX4,HES5,LOXL3,INPP5D,ABCC8,TUNAR,HES1,RUNX1,BDNF,RARA,INHBA,BTG2,GLI2,SEMA5B,TMEM119,SHH,TBX1,JDP2,SEMA3F,BHLHA15
GO:BP	regulation of cellular process	GO:0050794	0.0075288	8059	630	353	17540	SPINT2,GRIA3,NLRP2,DYNLT3,ZBTB20,ADA2,POU3F4,SECTM1,APLNR,PTCHD1,KRT19,SLIT2,EDIL3,TRPS1,TNC,DLGAP2,ADGRA1,MAL,ZNF157,GABRG3,TSPEAR,MEF2C,DDR2,FAIM,UTS2R,CRB2,ITPRIP,RGS4,S1PR3,HES2,PLCL1,ECM2,ZNF418,SCG5,P2RY1,COL5A1,GRIN2D,SIT1,ZFPM2,IGHM,BMP3,FLT1,SOX13,TMEM176A,P4HTM,ADCYAP1,GBE1,PTPRM,BAIAP3,SESN3,CHRNA2,CACNA2D4,TEAD1,CD7,P2RX2,RORA,CD248,FMO4,COL4A5,EPHA7,VAV3,JAK3,TMPRSS6,ATG9B,DBH,NFATC1…
GO:BP	muscle structure development	GO:0061061	0.00767491	541	630	45	17540	APLNR,KRT19,MEF2C,RGS4,ZFPM2,P2RX2,RORA,NFATC1,PROX1,TNNI1,TCF15,SIX1,JAG1,PDGFB,IGF2,ADGRB1,FZD2,NKD1,HDAC9,ADM,WNT5A,SIX4,EPAS1,WFIKKN1,ADAMTS15,LRP2,LDB3,HES1,BDNF,SIK1,RARA,EHD2,BTG2,LAMA1,AGT,CACNA1H,CFLAR,SDC1,TMEM119,ACTN2,SHH,ALPK2,CNTFR,TBX1,BHLHA15
GO:BP	forebrain development	GO:0030900	0.00831984	335	630	33	17540	POU3F4,PTCHD1,SLIT2,PROX1,AXL,OTX2,LPAR1,SLC32A1,SSTR2,SCN5A,WNT5A,NDE1,HES5,PCSK1,NRGN,SLC6A3,RFX4,SSTR3,LRP2,HES1,KIRREL3,RARA,INHBA,DISC1,BTG2,BNIP3,POU3F1,GLI2,NDNF,SHH,RELN,SLC7A11,SHANK3
GO:BP	central nervous system development	GO:0007417	0.00845511	886	630	63	17540	POU3F4,PTCHD1,SLIT2,MAL,RGS4,GRIN2D,SOX13,RORA,EPHA7,SNTG2,PROX1,ZBTB16,AXL,OTX2,PRDM8,GABRA5,LPAR1,ENO3,NEUROD4,SIX1,SLC38A3,RPS6KA6,DAAM2,SLC32A1,PCDH18,ROR2,NHLH1,SSTR2,SCN5A,SERPINE2,WNT5A,NDE1,HES5,PCSK1,BCL2L11,NRGN,LOXL3,SLC6A3,RFX4,SSTR3,LRP2,ADGRA2,HES1,KIRREL3,RARA,INHBA,DISC1,BTG2,BNIP3,POU3F1,GLI2,PADI2,COL4A1,DRGX,GSN,NDNF,SHH,RELN,TBX1,SLC7A11,LRP1,SEMA3F,SHANK3
GO:BP	response to external stimulus	GO:0009605	0.00940043	1779	630	105	17540	NLRP2,SLIT2,TNC,MEF2C,DDR2,P2RY1,LOXL1,GRIN2D,IGHM,FLT1,PTPRM,C1RL,SESN3,CACNA2D4,RORA,EPHA7,VAV3,JAK3,VEGFD,PROX1,KIAA0319,AXL,CRB1,OTX2,LPAR1,ETS1,SPON2,LILRA5,SLC38A3,OCIAD2,LGR6,PDGFB,EPPK1,BCL6,ADGRB1,PGF,F3,ELF4,SSTR2,PDGFD,LSP1,PREX1,ADM,SERPINE2,SNAI2,PLIN3,WNT5A,TACR1,PCSK1,SLC6A3,SSTR3,RXRA,CMTM7,IRAK2,NTSR1,ABCC8,ADGRA2,UNC13D,PRDM1,TNFRSF14,CMKLR1,IFITM1,CD4,BDNF,SIK1,MPO,RARA,APOBEC3…
GO:BP	positive regulation of cell differentiation	GO:0045597	0.00989209	657	630	51	17540	SLIT2,MEF2C,DDR2,FAIM,CRB2,SOX13,PROX1,ZBTB16,AXL,ATOH8,GATA5,ETS1,LIN28A,TCF15,NEUROD4,PKDCC,SIX1,JAG1,BCL6,ROR2,ADM,SERPINE2,SNAI2,DKKL1,INPP5D,NAP1L2,LRP2,CMKLR1,HES1,IFITM1,RUNX1,CD4,BDNF,RARA,INHBA,FAXDC2,PLXND1,DISC1,CDH5,GLI2,LAMA1,AGT,CCN2,CRABP2,TMEM119,SHH,FGF18,RELN,TBX1,SHANK3,RARRES2
GO:BP	ameboidal-type cell migration	GO:0001667	0.0102412	338	630	33	17540	SLIT2,MEF2C,DDR2,CRB2,PTPRM,CD248,PROX1,ATOH8,ETS1,PDGFB,DAAM2,CARD10,EPPK1,ADGRB1,HDAC9,SNAI2,WNT5A,CCBE1,TACR1,SYDE1,SDC4,ADGRA2,PTPRR,PLXND1,CDH5,AGT,NRTN,SEMA5B,MCC,SHH,FGF18,TBX1,SEMA3F
GO:BP	striated muscle cell differentiation	GO:0051146	0.0112323	229	630	26	17540	KRT19,MEF2C,RGS4,P2RX2,PROX1,SIX1,IGF2,ADGRB1,HDAC9,SIX4,ADAMTS15,LDB3,BDNF,SIK1,RARA,EHD2,AGT,CACNA1H,CFLAR,SDC1,TMEM119,ACTN2,SHH,ALPK2,TBX1,BHLHA15
GO:BP	metal ion transport	GO:0030001	0.0148723	628	630	49	17540	APLNR,NKAIN2,RGS4,GRIN2D,NKAIN4,KCNT1,CACNA2D4,P2RX2,JAK3,SLC12A7,AHNAK,CDH23,KCNK9,CABP2,LILRA5,SLC38A3,DPP10,CABP1,PDGFB,WFS1,SCN5A,SERPINE2,GRIN3B,KCNJ4,CACNA1I,SLC6A3,KCNH6,LRP2,NTSR1,ABCC8,GAL,SLC5A5,CACNA1E,HES1,CD4,KCNG4,SIK1,CALCRL,AGT,STAC2,CACNA1H,RASA3,CCN2,HCN1,ACTN2,KCNIP1,SCARA5,CYBA,BHLHA15
GO:BP	regulation of cell activation	GO:0050865	0.0157925	395	630	36	17540	MEF2C,DDR2,SIT1,IGHM,SOX13,RORA,VAV3,JAK3,ZBTB16,AXL,LILRA5,PDGFB,BCL6,IGF2,SERPINE2,WNT5A,TACR1,LOXL3,INPP5D,SDC4,GAL,UNC13D,PRDM1,TNFRSF14,HES1,RUNX1,CD4,RARA,INHBA,GLI2,IL12A,PRKCQ,CCN2,SHH,SH2B3,STXBP2
GO:BP	positive regulation of cellular process	GO:0048522	0.0183863	4272	630	208	17540	DYNLT3,ZBTB20,SECTM1,APLNR,SLIT2,EDIL3,TNC,MAL,MEF2C,DDR2,FAIM,CRB2,RGS4,S1PR3,ECM2,P2RY1,GRIN2D,ZFPM2,IGHM,BMP3,FLT1,SOX13,ADCYAP1,BAIAP3,SESN3,TEAD1,P2RX2,RORA,CD248,EPHA7,VAV3,JAK3,TMPRSS6,ATG9B,NFATC1,VEGFD,AHNAK,PROX1,KIAA0319,ZBTB16,AXL,PLEKHA4,OTX2,IGFBP4,ATOH8,GATA5,MAML2,GUCY1A2,LPAR1,ETS1,ONECUT3,PTPRU,LIN28A,SLC2A2,TCF15,NEK7,NEUROD4,PKDCC,LILRA5,SIX1,SLC38A3,DPP10,JAG1,OCIAD2,LGR6,PDG…
GO:BP	morphogenesis of a branching structure	GO:0001763	0.0255366	138	630	19	17540	SPINT2,SLIT2,EPHA7,PROX1,SIX1,ST14,ADM,SNAI2,WNT5A,SIX4,PRDM1,HS3ST3B1,PLXND1,GLI2,HS3ST3A1,LAMA1,AGT,COL4A1,SHH
GO:BP	regulation of response to stimulus	GO:0048583	0.0340535	2972	630	154	17540	NLRP2,SECTM1,APLNR,SLIT2,TNC,DLGAP2,MAL,TSPEAR,MEF2C,DDR2,FAIM,CRB2,ITPRIP,RGS4,P2RY1,GRIN2D,IGHM,BMP3,FLT1,SOX13,ADCYAP1,C1RL,SESN3,CHRNA2,P2RX2,RORA,EPHA7,VAV3,JAK3,TMPRSS6,DBH,NFATC1,VEGFD,PROX1,KIAA0319,AXL,PLEKHA4,OTX2,IGFBP4,TNNI1,GATA5,GUCY1A2,LPAR1,ETS1,PTPRU,LIN28A,LILRA5,JAG1,OCIAD2,RPS6KA6,LGR6,PDGFB,DAAM2,NKD2,EPPK1,BCL6,IGF2,SH3BP4,BDKRB2,WFS1,NOTUM,PGF,NKD1,F3,ELF4,ROR2,PDGFD,SCN5A,…
GO:BP	anterograde trans-synaptic signaling	GO:0098916	0.0371653	591	630	46	17540	PTCHD1,DLGAP2,GABRG3,MEF2C,RGS4,PLCL1,P2RY1,GRIN2D,BAIAP3,CHRNA2,P2RX2,EPHA7,SLC12A7,DBH,GRM3,GABRA5,PVALB,SLC32A1,ADGRB1,GABRR1,ROR2,SERPINE2,PDE7B,WNT5A,TACR1,NRGN,SLC6A3,GLRA3,LYNX1,NTSR1,CACNA1E,BDNF,RARA,DISC1,PHF24,AGT,SYT2,PCDHB2,HCN1,SORCS2,SYN3,RELN,PRRT2,SLC7A11,STXBP2,SHANK3
GO:BP	chemical synaptic transmission	GO:0007268	0.0371653	591	630	46	17540	PTCHD1,DLGAP2,GABRG3,MEF2C,RGS4,PLCL1,P2RY1,GRIN2D,BAIAP3,CHRNA2,P2RX2,EPHA7,SLC12A7,DBH,GRM3,GABRA5,PVALB,SLC32A1,ADGRB1,GABRR1,ROR2,SERPINE2,PDE7B,WNT5A,TACR1,NRGN,SLC6A3,GLRA3,LYNX1,NTSR1,CACNA1E,BDNF,RARA,DISC1,PHF24,AGT,SYT2,PCDHB2,HCN1,SORCS2,SYN3,RELN,PRRT2,SLC7A11,STXBP2,SHANK3
GO:BP	chemotaxis	GO:0006935	0.0410225	411	630	36	17540	SLIT2,FLT1,PTPRM,EPHA7,VAV3,VEGFD,OTX2,LPAR1,LGR6,PDGFB,PGF,F3,PDGFD,LSP1,PREX1,WNT5A,CMTM7,ADGRA2,CMKLR1,BDNF,PLXND1,GLI2,LAMA1,PADI2,IL12A,SEMA5B,DRGX,PRKCQ,TMEM102,F7,SHH,FGF18,ITGA9,RELN,SEMA3F,RARRES2
GO:BP	taxis	GO:0042330	0.0410225	411	630	36	17540	SLIT2,FLT1,PTPRM,EPHA7,VAV3,VEGFD,OTX2,LPAR1,LGR6,PDGFB,PGF,F3,PDGFD,LSP1,PREX1,WNT5A,CMTM7,ADGRA2,CMKLR1,BDNF,PLXND1,GLI2,LAMA1,PADI2,IL12A,SEMA5B,DRGX,PRKCQ,TMEM102,F7,SHH,FGF18,ITGA9,RELN,SEMA3F,RARRES2
GO:BP	trans-synaptic signaling	GO:0099537	0.0469664	596	630	46	17540	PTCHD1,DLGAP2,GABRG3,MEF2C,RGS4,PLCL1,P2RY1,GRIN2D,BAIAP3,CHRNA2,P2RX2,EPHA7,SLC12A7,DBH,GRM3,GABRA5,PVALB,SLC32A1,ADGRB1,GABRR1,ROR2,SERPINE2,PDE7B,WNT5A,TACR1,NRGN,SLC6A3,GLRA3,LYNX1,NTSR1,CACNA1E,BDNF,RARA,DISC1,PHF24,AGT,SYT2,PCDHB2,HCN1,SORCS2,SYN3,RELN,PRRT2,SLC7A11,STXBP2,SHANK3
GO:BP	synaptic signaling	GO:0099536	0.0471008	615	630	47	17540	PTCHD1,DLGAP2,GABRG3,MEF2C,RGS4,PLCL1,P2RY1,GRIN2D,BAIAP3,CHRNA2,P2RX2,EPHA7,SLC12A7,DBH,GRM3,GABRA5,PVALB,SLC32A1,ADGRB1,GABRR1,ROR2,GNA15,SERPINE2,PDE7B,WNT5A,TACR1,NRGN,SLC6A3,GLRA3,LYNX1,NTSR1,CACNA1E,BDNF,RARA,DISC1,PHF24,AGT,SYT2,PCDHB2,HCN1,SORCS2,SYN3,RELN,PRRT2,SLC7A11,STXBP2,SHANK3
GO:BP	regulation of signal transduction	GO:0009966	0.0471744	2346	630	127	17540	NLRP2,SECTM1,APLNR,SLIT2,DLGAP2,MAL,TSPEAR,MEF2C,DDR2,FAIM,CRB2,ITPRIP,RGS4,P2RY1,GRIN2D,BMP3,FLT1,SOX13,ADCYAP1,SESN3,CHRNA2,P2RX2,RORA,EPHA7,VAV3,JAK3,TMPRSS6,DBH,NFATC1,PROX1,KIAA0319,AXL,PLEKHA4,OTX2,IGFBP4,GATA5,GUCY1A2,LPAR1,PTPRU,LIN28A,LILRA5,JAG1,OCIAD2,RPS6KA6,LGR6,PDGFB,DAAM2,NKD2,BCL6,IGF2,SH3BP4,BDKRB2,WFS1,NOTUM,NKD1,F3,ROR2,PDGFD,PREX1,ADM,DOK5,SERPINE2,SNAI2,WNT5A,NGEF,LFNG,HES5,C…
GO:BP	regulation of biological process	GO:0050789	0.0479649	8657	630	370	17540	SPINT2,GRIA3,NLRP2,DYNLT3,ZBTB20,ADA2,POU3F4,SECTM1,APLNR,PTCHD1,KRT19,SLIT2,EDIL3,TRPS1,TNC,DLGAP2,ADGRA1,MAL,ZNF157,GABRG3,TSPEAR,MEF2C,DDR2,FAIM,NKAIN2,UTS2R,CRB2,ITPRIP,RGS4,S1PR3,HES2,PLCL1,ECM2,ZNF418,SCG5,P2RY1,COL5A1,GRIN2D,SIT1,NKAIN4,ZFPM2,IGHM,BMP3,FLT1,SOX13,TMEM176A,P4HTM,ADCYAP1,GBE1,PTPRM,BAIAP3,C1RL,SESN3,CHRNA2,CACNA2D4,TEAD1,CD7,P2RX2,RORA,CD248,FMO4,COL4A5,EPHA7,VAV3,JAK3,TMPRS…
GO:BP	regionalization	GO:0003002	0.0487011	295	630	29	17540	APLNR,MEF2C,CRB2,HES2,ZBTB16,OTX2,GATA5,CFC1,TCF15,SIX1,DAAM2,DLL3,NKD1,TLL1,TDRD7,WNT5A,LFNG,HES5,RFX4,LRP2,HES1,BTG2,GLI2,MNS1,SHH,RELN,TBX1,HES4,SEMA3F
GO:CC	cell periphery	GO:0071944	1.02856e-24	3925	630	265	17540	SPINT2,GRIA3,GAS7,SECTM1,SNED1,APLNR,PTCHD1,NAALAD2,KRT19,EDIL3,TNC,DLGAP2,ADGRA1,MAL,CDH20,GABRG3,TSPEAR,DDR2,NKAIN2,UTS2R,CRB2,ITPRIP,EXOC3L4,RGS4,S1PR3,TNFAIP2,PMEL,ECM2,P2RY1,LOXL1,COL5A1,GRIN2D,SIT1,NKAIN4,IGHM,FLT1,COL9A1,COL21A1,PTPRM,BAIAP3,KCNT1,PDZD2,CHRNA2,CACNA2D4,CD7,P2RX2,CD248,COL4A5,EPHA7,VAV3,JAK3,TMPRSS6,SLC12A7,PCDHAC2,VWA1,SNTG2,TFPI2,AHNAK,MUCL3,KIAA0319,COL6A2,ZBTB16,GRM3,AX…
GO:CC	plasma membrane	GO:0005886	2.21631e-15	3630	630	228	17540	SPINT2,GRIA3,GAS7,SECTM1,APLNR,PTCHD1,NAALAD2,KRT19,DLGAP2,ADGRA1,MAL,CDH20,GABRG3,TSPEAR,DDR2,NKAIN2,UTS2R,CRB2,ITPRIP,RGS4,S1PR3,PMEL,P2RY1,GRIN2D,SIT1,NKAIN4,IGHM,FLT1,PTPRM,BAIAP3,KCNT1,PDZD2,CHRNA2,CACNA2D4,CD7,P2RX2,CD248,EPHA7,VAV3,JAK3,TMPRSS6,SLC12A7,PCDHAC2,SNTG2,AHNAK,MUCL3,KIAA0319,COL6A2,ZBTB16,GRM3,AXL,PLEKHA4,CRB1,GABRA5,PRRG3,EPB41L3,LILRB3,CFC1,ATP8B3,LPAR1,MFGE8,ENPP5,CDH23,PKP3…
GO:CC	external encapsulating structure	GO:0030312	3.32689e-09	346	630	45	17540	SNED1,EDIL3,TNC,ECM2,LOXL1,COL5A1,COL9A1,COL21A1,CD248,COL4A5,VWA1,TFPI2,COL6A2,COL9A3,MFGE8,SPON2,COL4A6,PDGFB,F3,SERPINE2,FREM3,WNT5A,CCBE1,LRRTM3,LOXL3,ADAMTS15,ADAMTS4,BGN,AEBP1,PODNL1,LAMA1,LINGO3,AGT,FBLN2,COL4A1,COL23A1,CCN2,PTX3,COL14A1,F7,SERPINB9,NDNF,SHH,RELN,RARRES2
GO:CC	extracellular matrix	GO:0031012	3.32689e-09	346	630	45	17540	SNED1,EDIL3,TNC,ECM2,LOXL1,COL5A1,COL9A1,COL21A1,CD248,COL4A5,VWA1,TFPI2,COL6A2,COL9A3,MFGE8,SPON2,COL4A6,PDGFB,F3,SERPINE2,FREM3,WNT5A,CCBE1,LRRTM3,LOXL3,ADAMTS15,ADAMTS4,BGN,AEBP1,PODNL1,LAMA1,LINGO3,AGT,FBLN2,COL4A1,COL23A1,CCN2,PTX3,COL14A1,F7,SERPINB9,NDNF,SHH,RELN,RARRES2
GO:CC	extracellular region	GO:0005576	1.6111e-06	2574	630	154	17540	SPINT2,ADA2,SECTM1,SNED1,KRT33B,KRT19,SLIT2,EDIL3,TNC,TSPEAR,CRB2,TNFAIP2,PMEL,KRT31,ECM2,SCG5,LOXL1,COL5A1,SIT1,IGHM,BMP3,KRT15,FLT1,COL9A1,COL21A1,ADCYAP1,GBE1,PDZD2,C1RL,CD248,COL4A5,TMPRSS6,DBH,VEGFD,VWA1,TFPI2,AHNAK,COL6A2,KRT33A,AXL,CRB1,IGFBP4,COL9A3,IGHD,PRRG3,CFC1,MFGE8,ENPP5,SPON2,CST3,COL4A6,ENO3,PKDCC,LILRA5,JAG1,CABP1,PDGFB,ST14,DAAM2,IGF2,ADGRB1,SH3BP4,NOTUM,PGF,ABCC6,F3,TLL1,PTX4,P…
GO:CC	collagen-containing extracellular matrix	GO:0062023	2.13442e-06	269	630	35	17540	EDIL3,TNC,ECM2,LOXL1,COL5A1,COL9A1,COL21A1,COL4A5,VWA1,COL6A2,COL9A3,MFGE8,COL4A6,PDGFB,F3,SERPINE2,FREM3,WNT5A,LOXL3,ADAMTS15,ADAMTS4,BGN,AEBP1,PODNL1,LAMA1,AGT,FBLN2,COL4A1,COL23A1,CCN2,COL14A1,F7,SERPINB9,SHH,RARRES2
GO:CC	intermediate filament	GO:0005882	2.63689e-06	72	630	18	17540	KRT33B,KRT19,DLGAP2,KRT40,KRT31,KRT39,KRT15,KRT33A,KRTAP12-1,EPPK1,KRTAP12-4,KRT17,KRT34,KRTAP2-3,KRTAP10-1,KRTAP10-3,MNS1,PRPH
GO:CC	receptor complex	GO:0043235	0.00021931	259	630	31	17540	GRIA3,GABRG3,DDR2,GRIN2D,FLT1,CHRNA2,P2RX2,EPHA7,AXL,GABRA5,GABRR1,ROR2,GRIN3B,PTPRB,INSRR,GFRA2,RXRA,LRP2,KCTD16,GPBAR1,CD4,IL13RA1,ARNTL2,PLXND1,CALCRL,AMN,NPR1,GPR20,ITGA9,CNTFR,LRP1
GO:CC	membrane	GO:0016020	0.000313048	6883	630	317	17540	SPINT2,GRIA3,GAS7,SECTM1,APLNR,PTCHD1,NAALAD2,KRT19,SLIT2,C3ORF18,TNC,DLGAP2,ADGRA1,MAL,CDH20,GABRG3,TSPEAR,DDR2,NKAIN2,UTS2R,CRB2,ITPRIP,RGS4,S1PR3,PMEL,TMEM273,TMEM190,PXMP4,P2RY1,GRIN2D,CSGALNACT1,GNPTAB,KLHL14,SIT1,NKAIN4,IGHM,STUM,FLT1,TMEM176A,HEPACAM2,P4HTM,PTPRM,BAIAP3,KCNT1,PDZD2,OCA2,CHRNA2,CACNA2D4,CD7,P2RX2,SYNGR4,CD248,FMO4,COL4A5,EPHA7,VAV3,JAK3,TMPRSS6,ATG9B,SLC12A7,RTP5,PCDHAC2,DB…
GO:CC	intermediate filament cytoskeleton	GO:0045111	0.000327147	106	630	19	17540	KRT33B,KRT19,DLGAP2,KRT40,KRT31,KRT39,KRT15,KRT33A,KRTAP12-1,EPPK1,KRTAP12-4,KRT17,KRT34,KRTAP2-3,DISC1,KRTAP10-1,KRTAP10-3,MNS1,PRPH
GO:CC	endoplasmic reticulum lumen	GO:0005788	0.000850304	230	630	28	17540	TNC,COL5A1,COL9A1,COL21A1,COL4A5,VWA1,P4HA2,COL6A2,IGFBP4,COL9A3,MFGE8,CST3,COL4A6,PDGFB,WFS1,NOTUM,PDGFD,SELENOM,WNT5A,CD4,BDNF,ARSF,IL12A,COL4A1,COL23A1,COL14A1,F7,SHH
GO:CC	cell surface	GO:0009986	0.0019962	499	630	44	17540	TSPEAR,P2RY1,IGHM,CD248,AXL,CFC1,LPAR1,MFGE8,LILRA5,PDGFB,ST14,SLC32A1,F3,ROR2,SCN5A,SERPINE2,WNT5A,TACR1,GFRA2,SLC6A3,ADAMTS15,ANTXR2,LRP2,PPFIA4,BGN,NTSR1,SDC4,FCER2,ADGRA2,TNFRSF14,CD4,IL13RA1,CDH5,AJAP1,TMEM102,COL23A1,CD163L1,SDC1,SHH,TNFRSF10B,ITGA9,CNTFR,SCARA5,SLC7A11
GO:CC	extracellular space	GO:0005615	0.0108739	2100	630	119	17540	ADA2,SECTM1,KRT33B,KRT19,SLIT2,EDIL3,TNC,CRB2,TNFAIP2,PMEL,KRT31,LOXL1,COL5A1,SIT1,IGHM,BMP3,KRT15,FLT1,COL9A1,COL21A1,GBE1,C1RL,CD248,COL4A5,TMPRSS6,DBH,VEGFD,VWA1,TFPI2,AHNAK,COL6A2,KRT33A,AXL,IGFBP4,COL9A3,MFGE8,SPON2,CST3,COL4A6,ENO3,CABP1,PDGFB,ST14,DAAM2,IGF2,ADGRB1,SH3BP4,PGF,F3,TLL1,PDGFD,MMEL1,LSP1,ADM,SERPINE2,FREM3,WNT5A,CCBE1,TMC6,PTGDS,LRRTM3,PCSK1,TOM1L1,WFIKKN1,LOXL3,DKKL1,ADAMTS15…
