## Supplementary material for "Roles of SNORD115 and SNORD116 ncRNA clusters in neuronal differentiation": Supp Tables 1 - 7: Supplementary_Table_7.xlsx

### Sheet: Sheet1
CRISPR guides
crSNO115-U2	TAGAGCCCGCCGGCTCAGCT
crSNO115-D1	GGCACTATTCTATTGAGTGG
crSNO116-U1	GGCAGACGGACACTGGCCGA
crSNO116-D3	GGGTCTCACTACATATGTGC
Repair templates:
ssODN_SNORD115-U2-D1	GGTGGCAGGGAGGGCCAAGGGTGCCCTGCGTCCGTGACGGGTCAGCGTTTCCAGCAAATGGGTCCATGGAGGGAGAGCCTAAGCTTAGGTGAGAGGCTGCCTTTGCTGACTGAAAAATTTCAAATAGATAATTGAACTAGTGAAGACTGAGCTCTATAATAATTAGATTTATTCATTCAGACAACATGA
ssODN_SNORD116-U1-D3	TGGTGGATGGCTTAGGACGGTAAGCATTCCTCTGCCCCACGTGCTGAATGAGAGTGGCTTTTGGATGTCCTATACCTTCACAAGCTTCGCACATATGTAGTGAGACCCCATGAGACATGATTGTGCCTACCTTTGAGCCATCCATAAGTTATCTGGGACATGACAGTCTTTTGAGTGAGAGCAGTTTA
PCR primers:
SNORD115_CR_DEL_125_F	GTTTCTGGGCCAGTCTCTTT
SNORD115_CR_WT_132_F	TGTGGAGGAAGAAAACCCTTT
SNORD115_CR_127_R	ACGATAACTGTAGCGCATTGA
SNORD116_CR_DEL_121_F	GCCTGTTTCTCAAGTGTGTATTT
SNORD116_CR_WT_130_F	TGACTGTGATGCCAGTCTCC
SNORD116_CR_136_R	CAAGGATCTCCCTTAACATGC
Northern blot probes:
SNORD115_NB_PROBE	GGGCCTCAGCGTAATCCTATTGAGCATGAT
SNORD116_NB_PROBE	TTCACTCATTTTGTTCAGCTTTTCCAAGGAA
ITS1_6121	AGGGGTCTTTAAACCTCCGCGCCGGAACGCGCTAGGTAC
ITS2_7564	GCGCGACGGCGGACGACACCGCGGCGTC
5’ETS_LD1844	CGGAGGCCCAACCTCTCCGACGACAGGTCGCCAGAGGACAGCGTGTCAGC
